# Non-histone protein methylation in *Trypanosoma cruzi* epimastigotes

**DOI:** 10.1101/2022.03.12.484072

**Authors:** Rafael Fogaça de Almeida, Aline Castro Rodrigues Lucena, Michel Batista, Fabricio Klerynton Marchini, Lyris Martins Franco de Godoy

**Author notes:** Corresponding author: Lyris Martins Franco de Godoy; Rua Prof. Algacyr Munhoz Mader, 3775, CIC 81350-010 Curitiba/PR, Brasil.

## Abstract

Post-translational methylation of proteins, which occurs in arginines and lysines, modulates several biological processes at different levels of cell signaling. Recently, methylation has been demonstrated in the regulation beyond histones, for example, in the dynamics of protein-protein and protein-nucleic acid interactions. However, the presence and role of non-histone methylation in *Trypanosoma cruzi*, the etiologic agent of Chagas disease, has not yet been elucidated. Here, we applied mass spectrometry-based-proteomics (LC-MS/MS) to describe the methylproteome of *T. cruzi* epimastigotes. A total of 1253 methyl sites in 824 methylated proteins were identified, of these, 712 (86.4%) proteins were identified in two or more biological replicates. Our results of functional enrichment analysis, protein-protein interaction, and co-occurrence with other PTMs, show that protein methylation impacts different levels of biological processes, such translation, RNA and DNA binding, amino acid and carbohydrate metabolism. In addition, 171 methylated proteins were previously reported with phosphorylation sites in *T. cruzi*, including flagellar proteins and RNA binding proteins, indicating that there may be an interplay between these different modifications in non-histone proteins. Our results show that a broad spectrum of functions are affected by methylation indicating its potential to impact important processes in the biology of the parasite and other trypanosomes.

**Statement of the significance:** *Trypanosoma cruzi* is a protozoan parasite that causes Chagas’ disease in humans and faces different environmental changes throughout its life cycle. Protein methylation is an important post-translational modification by which cells respond and adapt to the environment. We applied mass spectrometry-based proteomics and reported the first proteomic analysis of arginine and lysine methylation in *T. cruzi*. Our data demonstrate that protein methylation is broad and impacts different cellular processes in *T. cruzi*. This study represents a significant advance in the investigation of the importance of protein methylation in trypanosomes.
