## Supplemental Table 3 for "Non-histone protein methylation in *Trypanosoma cruzi* epimastigotes"

### Sheet: GO_DAVID
Category	ID	Term	Count	%	List Total	Pop Hits	Pop Total	PValue	Genes	Fold Enrichment	Bonferroni	Benjamini
GOTERM_BP_DIRECT	GO:0006457	protein folding	22	2.88336	263	81	3519	2.15891e-07	Q4DW89, Q4D6N0, Q4CU89, Q4E2Q2, Q4DFB0, Q4CPG3, Q4CVR9, Q4DTP9, Q4DDX3, Q4E4R8, Q4D1L5, Q4CX88, Q4D0L7, Q4CPZ0, Q4DD37, Q4DEW6, Q4DBM7, Q4E151	3.63414	2.93608e-05	2.46267e-05
GOTERM_BP_DIRECT	GO:0006412	translation	45	5.89777	263	274	3519	3.6484e-07	Q4CP06, Q4E0N6, Q4CU61, Q4E3P1, Q4DIZ9, Q4DJZ7, Q4DHZ9, Q4CRH9, Q4DJX1, Q4CQU0, Q4CQW2, Q4DN73, Q4E093, Q4DIV9, Q4CVX9, Q4DPQ8, Q4DR87, Q4D1T6, Q4CNF4, Q4DD50, Q4DW69, Q4D2R9, Q4CSL1, Q4E5H8, Q4E661, Q4E2W6, Q4DPQ0	2.19748	4.9617e-05	2.46267e-05
GOTERM_BP_DIRECT	GO:0009058	biosynthetic process	11	1.44168	263	37	3519	0.000253056	Q4E4E7, Q4E4E9, Q4E4E4, Q4DEE1, Q4CVI0, Q4E5N8, Q4D1S1, Q4E2N6, Q4E2N8	3.97791	0.0338344	0.0113875
GOTERM_BP_DIRECT	GO:0005975	carbohydrate metabolic process	12	1.57274	263	58	3519	0.00307726	Q4DEE6, Q4DX52, Q4DXL5, Q4DD39, Q4CMZ5, Q4E5A6, Q4CUD7, Q4DLI9, Q4DNT1, Q4DQV0, Q4D0F2, Q4DBP9	2.76832	0.342396	0.0820238
GOTERM_BP_DIRECT	GO:0006559	L-phenylalanine catabolic process	4	0.524246	263	5	3519	0.0036455	Q4E4E7, Q4CVI0	10.7042	0.391461	0.0820238
GOTERM_BP_DIRECT	GO:0006572	tyrosine catabolic process	4	0.524246	263	5	3519	0.0036455	Q4E4E7, Q4CVI0	10.7042	0.391461	0.0820238
GOTERM_BP_DIRECT	GO:0006096	glycolytic process	8	1.04849	263	29	3519	0.00439679	Q4DQ27, Q4DMG2, Q4D4S0, Q4E4E5, Q4DNV7, Q4D192, Q4DZ98, Q4D193	3.6911	0.450794	0.0847952
GOTERM_BP_DIRECT	GO:0006520	cellular amino acid metabolic process	5	0.655308	263	13	3519	0.0125443	Q4E4E9, Q4E4E4, Q4D5C2, Q4DGZ0, Q4DWV8	5.14624	0.820363	0.211685
GOTERM_BP_DIRECT	GO:0009116	nucleoside metabolic process	5	0.655308	263	21	3519	0.0657619	Q4DAD9, Q4DNZ3, Q4DVM9, Q4DKS7, Q4DXW9	3.18577	0.999904	0.986429
GOTERM_BP_DIRECT	GO:0016559	peroxisome fission	3	0.393185	263	7	3519	0.0903911	Q4CR48, Q4DC12, Q4D8L7	5.73438	0.999997	1
GOTERM_CC_DIRECT	GO:0000786	nucleosome	17	2.22805	258	57	6043	8.70957e-10	Q4DYB1, Q4DRD1, Q4DHB9, Q4DEL1, Q4CMF1, Q4CTD8	6.98565	5.9225e-08	5.92251e-08
GOTERM_CC_DIRECT	GO:0005840	ribosome	41	5.37353	258	352	6043	6.17192e-09	Q4CMM6, Q4DTN2, Q4CP06, Q4E0N6, Q4CU61, Q4DG53, Q4DJZ7, Q4DHZ9, Q4CRH9, Q4DJX1, Q4CQW2, Q4DW91, Q4DN73, Q4E093, Q4DIV9, Q4CVX9, Q4DPQ8, Q4DR87, Q4D1T6, Q4CLB2, Q4CNF4, Q4DD50, Q4DW69, Q4CSL1, Q4E087, Q4E661, Q4DPQ0, Q4D6Z3	2.72819	4.19691e-07	2.09845e-07
GOTERM_CC_DIRECT	GO:0005634	nucleus	35	4.58716	258	372	6043	1.4824e-05	Q4DGJ9, Q4D006, Q4D133, Q4DBE5, Q4E255, Q4CSQ1, Q4DHB9, Q4CMF1, Q4E5R7, Q4D2P9, Q4DJY4, Q4DYB1, Q4CYK5, Q4DKP3, Q4DSX2, Q4DEK3, Q4D153, Q4D395, Q4DEL1, Q4CTD8, Q4DI77, Q4DN30	2.20373	0.00100753	0.000336011
GOTERM_CC_DIRECT	GO:0005852	eukaryotic translation initiation factor 3 complex	6	0.78637	258	17	6043	0.000543421	Q4DSL1, Q4DHE0, Q4DL69, Q4DQJ3, Q4DDK1, Q4E3G1	8.26676	0.0362879	0.00739053
GOTERM_CC_DIRECT	GO:0022625	cytosolic large ribosomal subunit	6	0.78637	258	17	6043	0.000543421	Q4D8K4, Q4E2W6, Q4DIC9, Q4CVQ4, Q4DNZ7	8.26676	0.0362879	0.00739053
GOTERM_CC_DIRECT	GO:0005737	cytoplasm	31	4.06291	258	398	6043	0.00140133	Q4D7Y4, Q4CPG3, Q4CNC1, Q4DZ14, Q4DTP9, Q4CRM4, Q4E4R8, Q4DA80, Q4CX46, Q4E092, Q4DZM5, Q4E4I9, Q4DPR0, Q4E0V0, Q4CUD7, Q4E151, Q868H8, Q4DJ07, Q4D5L4, Q4CNH7, Q4DA54, Q4D1L5, Q4DB48, Q4DJY4, Q4D9G6, Q4CXE3, Q4CYK5, Q4CMZ5	1.82436	0.0909521	0.0158818
GOTERM_CC_DIRECT	GO:0022627	cytosolic small ribosomal subunit	4	0.524246	258	7	6043	0.00234283	Q4CQU0, Q4D2R9	13.3843	0.147429	0.0227589
GOTERM_CC_DIRECT	GO:0015935	small ribosomal subunit	6	0.78637	258	27	6043	0.0050044	Q4DIZ9, Q4E3P1	5.205	0.28905	0.0425374
GOTERM_CC_DIRECT	GO:0045261	proton-transporting ATP synthase complex, catalytic core F(1)	3	0.393185	258	4	6043	0.0102127	Q4DAV6, Q4DTX7, Q4D1H0	17.5669	0.502438	0.0771628
GOTERM_CC_DIRECT	GO:0005741	mitochondrial outer membrane	3	0.393185	258	6	6043	0.0241273	Q4E349, Q4DTG3, Q4CSK6	11.7112	0.810008	0.164066
GOTERM_CC_DIRECT	GO:0005779	integral component of peroxisomal membrane	3	0.393185	258	9	6043	0.0532351	Q4CR48, Q4DC12, Q4D8L7	7.80749	0.975764	0.32909
GOTERM_CC_DIRECT	GO:0089701	U2AF	2	0.262123	258	2	6043	0.0832552	Q4CM27	23.4225	0.99729	0.471779
GOTERM_MF_DIRECT	GO:0003735	structural constituent of ribosome	50	6.55308	456	285	6606	1.17509e-09	Q4CP06, Q4E0N6, Q4CU61, Q4E3P1, Q4CVQ4, Q4DIZ9, Q4DJZ7, Q4DHZ9, Q4CRH9, Q4DJX1, Q4CQU0, Q4CQW2, Q4DN73, Q4E093, Q4DIV9, Q4DNZ7, Q4CVX9, Q4DPQ8, Q4DR87, Q4D1T6, Q4CNF4, Q4DD50, Q4DIC9, Q4DW69, Q4D2R9, Q4CSL1, Q4D8K4, Q4E5H8, Q4E661, Q4E2W6, Q4DPQ0	2.54155	2.6087e-07	2.6087e-07
GOTERM_MF_DIRECT	GO:0046982	protein heterodimerization activity	17	2.22805	456	58	6606	1.0614e-06	Q4DYB1, Q4DRD1, Q4DHB9, Q4DEL1, Q4CMF1, Q4CTD8	4.24614	0.000235603	0.000117815
GOTERM_MF_DIRECT	GO:0051082	unfolded protein binding	16	2.09699	456	57	6606	4.41682e-06	Q4DW89, Q4D6N0, Q4E2Q2, Q4CPG3, Q4CVR9, Q4DTP9, Q4DDX3, Q4E4R8, Q4D1L5, Q4D0L7, Q4CPZ0, Q4DD37, Q4DEW6, Q4DBM7, Q4E151	4.06648	0.000980055	0.000326845
GOTERM_MF_DIRECT	GO:0030170	pyridoxal phosphate binding	11	1.44168	456	41	6606	0.000349979	Q4DUG8, Q4E4E7, Q4E4E9, Q4E4E4, Q4DEE1, Q4CVI0, Q4E5N8, Q4E2N6, Q4E2N8	3.88671	0.0747664	0.0194239
GOTERM_MF_DIRECT	GO:0004838	L-tyrosine:2-oxoglutarate aminotransferase activity	5	0.655308	456	7	6606	0.000657601	Q4E4E7, Q4E4E4, Q4CVI0	10.3477	0.135873	0.0291975
GOTERM_MF_DIRECT	GO:0016705	oxidoreductase activity, acting on paired donors, with incorporation or reduction of molecular oxygen	5	0.655308	456	9	6606	0.00211767	Q7Z1V1, Q4DX81, Q4D0S6, Q4D7J7	8.04825	0.375386	0.0783539
GOTERM_MF_DIRECT	GO:0046933	proton-transporting ATP synthase activity, rotational mechanism	5	0.655308	456	10	6606	0.00333883	Q4DED4, Q4E134, Q4DAV6, Q4DTX7, Q4D1H0	7.24342	0.524059	0.100489
GOTERM_MF_DIRECT	GO:0003677	DNA binding	30	3.93185	456	250	6606	0.00362122	Q4D133, Q4DS64, Q4E255, Q4DQ13, Q4E3C1, Q4DRD1, Q4DHB9, Q4CMF1, Q4E5R7, Q4DYB1, Q4DDX5, Q4DE64, Q4DTW1, Q4DX91, Q4DDM9, Q4E2R1, Q4D395, Q4DEL1, Q4CTD8	1.73842	0.553077	0.100489
GOTERM_MF_DIRECT	GO:0051287	NAD binding	8	1.04849	456	31	6606	0.00433085	Q4DMG2, Q4CU51, Q4CU50, Q4DFE2, Q4E4E5, Q4E4L7, Q4DAE1, Q4DJ69	3.73854	0.618458	0.106828
GOTERM_MF_DIRECT	GO:0020037	heme binding	6	0.78637	456	18	6606	0.00613098	Q7Z1V1, Q4DX81, Q4D0S6, Q4D7J7, Q4CV48	4.82895	0.744687	0.136108
GOTERM_MF_DIRECT	GO:0008483	transaminase activity	5	0.655308	456	12	6606	0.00704594	Q4E4E9, Q4D100, Q4E5N8, Q4E2N6, Q4E2N8	6.03618	0.7919	0.1422
GOTERM_MF_DIRECT	GO:0004497	monooxygenase activity	5	0.655308	456	13	6606	0.00963192	Q7Z1V1, Q4DX81, Q4D0S6, Q4D7J7	5.57186	0.883358	0.17819
GOTERM_MF_DIRECT	GO:0003924	GTPase activity	18	2.35911	456	137	6606	0.0125425	Q4DUQ2, Q4CRV8, Q4DR33, Q4E4T4, Q4DQP2, Q4CLA1, Q4CZR0, Q4DMH4, Q4DY24, Q4DZL8, Q4DJ64, Q4CRF7, Q4CRF6, Q4E5I8, Q4D5X0, Q4DBP8, Q4DYF9	1.90338	0.939314	0.214188
GOTERM_MF_DIRECT	GO:0018112	proline racemase activity	3	0.393185	456	3	6606	0.0135534	Q4DA80, Q868H8	14.4868	0.951657	0.214918
GOTERM_MF_DIRECT	GO:0016791	phosphatase activity	6	0.78637	456	22	6606	0.0150041	Q4DQM4, Q4DZE2, Q4DPP4, Q4CT10, Q4DLZ8, Q4E2Y3	3.95096	0.965131	0.222061
GOTERM_MF_DIRECT	GO:0000287	magnesium ion binding	9	1.17955	456	49	6606	0.0176127	Q4DEE6, Q4DX52, Q4CXE3, Q4E4L7, Q4DXW9, Q4D7R4, Q4DZ98, Q4DLI9, Q4DQV0	2.66085	0.980646	0.244377
GOTERM_MF_DIRECT	GO:0004021	L-alanine:2-oxoglutarate aminotransferase activity	3	0.393185	456	4	6606	0.0258745	Q4E5N8, Q4E2N6, Q4E2N8	10.8651	0.997032	0.319119
GOTERM_MF_DIRECT	GO:0031369	translation initiation factor binding	3	0.393185	456	4	6606	0.0258745	Q4DSL1, Q4DQJ3, Q4E3G1	10.8651	0.997032	0.319119
GOTERM_MF_DIRECT	GO:0004185	serine-type carboxypeptidase activity	3	0.393185	456	5	6606	0.0411754	Q4CMQ4, Q4DTP7	8.69211	0.999912	0.481102
GOTERM_MF_DIRECT	GO:0005506	iron ion binding	5	0.655308	456	21	6606	0.052169	Q7Z1V1, Q4DX81, Q4D0S6, Q4D7J7	3.44925	0.999993	0.579076
GOTERM_MF_DIRECT	GO:0008308	voltage-gated anion channel activity	3	0.393185	456	6	6606	0.058989	Q4E349, Q4DTG3, Q4CSK6	7.24342	0.999999	0.623598
GOTERM_MF_DIRECT	GO:0003917	DNA topoisomerase type I activity	3	0.393185	456	7	6606	0.0788981	Q4DE64, Q4DQ13, Q4DTW1	6.20865	1	0.757187
GOTERM_MF_DIRECT	GO:0003746	translation elongation factor activity	11	1.44168	456	89	6606	0.0842299	Q4DWC3, Q4DR33, Q4CRF7, Q4CXW2, Q4CRF6, Q4E5I8, Q4D5X0, Q4DBP8, Q4DYF9, Q4DY24	1.79051	1	0.757187
GOTERM_MF_DIRECT	GO:0004177	aminopeptidase activity	4	0.524246	456	16	6606	0.0930804	Q4D5P1, Q4DLT0, Q4DYJ8, Q4DD17	3.62171	1	0.757187
GOTERM_MF_DIRECT	GO:0016491	oxidoreductase activity	14	1.83486	456	127	6606	0.0967795	Q4D734, Q4DLM3, Q4E4V7, Q4DFE2, Q4CY39, Q4D617, Q4DFP0, Q4CXI6, Q4DF57, Q4DSB7, Q4DGX8, Q4DQH9, Q4E5I9, Q4CQX3	1.59697	1	0.757187
KEGG_PATHWAY	tcr00010	Glycolysis / Gluconeogenesis	20	2.62123	215	68	1779	0.000227393	Q4DEE6, Q4DQ27, Q4DMG2, Q4D4S0, Q4DYN2, Q4DMG9, Q4DB91, Q4DZ98, Q4DLI9, Q4DB81, Q4DFP0, Q4DWL8, Q4E4E5, Q4E0Q0, Q4CQX3, Q4DNV7, Q4D192, Q4D193, Q4DQV0, Q4DNT1	2.43365	0.0182523	0.00965283
KEGG_PATHWAY	tcr03010	Ribosome	49	6.42202	215	249	1779	0.000235435	Q4CP06, Q4E0N6, Q4CU61, Q4E3P1, Q4CVQ4, Q4DIZ9, Q4DJZ7, Q4DHZ9, Q4CRH9, Q4DJX1, Q4CQU0, Q4CQW2, Q4DN73, Q4E093, Q4DIV9, Q4DNZ7, Q4CVX9, Q4DPQ8, Q4DR87, Q4D1T6, Q4CNF4, Q4DD50, Q4DIC9, Q4DW69, Q4D2R9, Q4CSL1, Q4D8K4, Q4E5H8, Q4E661, Q4E2W6	1.6283	0.0188917	0.00965283
KEGG_PATHWAY	tcr01200	Carbon metabolism	30	3.93185	215	132	1779	0.000559505	Q4D100, Q4D4S0, Q4E5N8, Q4E4L7, Q4DYN2, Q4E2N6, Q4DZ98, Q4E2N8, Q4DB81, Q4E4E5, Q4DNV7, Q4CUD7, Q4DBP9, Q4DQ27, Q4DMG2, Q4CS97, Q4E2I6, Q4DMG9, Q4DB91, Q4DXW9, Q4DXL5, Q4CYI3, Q4DWL8, Q4E0Q0, Q4CQX3, Q4DJ69, Q4DU82, Q4CMZ5, Q4D192, Q4D193	1.88055	0.0443204	0.0152931
KEGG_PATHWAY	tcr00350	Tyrosine metabolism	7	0.917431	215	13	1779	0.0023372	Q4E4E7, Q4E4E9, Q4E4E4, Q4CVI0, Q4DGT6	4.45546	0.172656	0.0479125
KEGG_PATHWAY	tcr00250	Alanine, aspartate and glutamate metabolism	10	1.31062	215	28	1779	0.00393411	Q4DRT8, Q4E2D4, Q4D5C2, Q4E5N8, Q4DGZ0, Q4CRM4, Q4DWV8, Q4E2N6, Q4E2N8	2.95515	0.273336	0.0645194
KEGG_PATHWAY	tcr00360	Phenylalanine metabolism	6	0.78637	215	11	1779	0.00603258	Q4E4E7, Q4E4E9, Q4E4E4, Q4CVI0	4.51332	0.387446	0.0706674
KEGG_PATHWAY	tcr00400	Phenylalanine, tyrosine and tryptophan biosynthesis	6	0.78637	215	11	1779	0.00603258	Q4E4E7, Q4E4E9, Q4E4E4, Q4CVI0	4.51332	0.387446	0.0706674
KEGG_PATHWAY	tcr01230	Biosynthesis of amino acids	21	2.75229	215	95	1779	0.00704213	Q4DMG2, Q4CS97, Q4D4S0, Q4E5N8, Q4E4L7, Q4CXR9, Q4CRM4, Q4DXW9, Q4DZ98, Q4E2N6, Q4E2N8, Q4E4E5, Q4DU82, Q4DNV7, Q4CMZ5, Q4D192, Q4CUD7, Q4D193, Q4DBP9, Q4E2W1	1.82908	0.435848	0.0721819
KEGG_PATHWAY	tcr00030	Pentose phosphate pathway	10	1.31062	215	33	1779	0.0128144	Q4DEE6, Q4D4S0, Q4DZ14, Q4DU82, Q4CMZ5, Q4DXW9, Q4CUD7, Q4DLI9, Q4DQV0, Q4DBP9	2.5074	0.648193	0.112524
KEGG_PATHWAY	tcr00130	Ubiquinone and other terpenoid-quinone biosynthesis	6	0.78637	215	13	1779	0.0137224	Q4E4E7, Q4E4E9, Q4E4E4, Q4CVI0	3.81896	0.673463	0.112524
KEGG_PATHWAY	tcr01110	Biosynthesis of secondary metabolites	48	6.29096	215	301	1779	0.0250982	Q4D100, Q4D4S0, Q4CVI0, Q4E4L7, Q4DYN2, Q4CRM4, Q4DZ98, Q4DC80, Q4DB81, Q4DFP0, Q4E4E7, Q7Z1V1, Q4E4E9, Q4E4E4, Q4CMB7, Q4E4E5, Q4D1U2, Q4CLW8, Q4DNV7, Q4CUD7, Q4DBP9, Q4DNT1, Q4DQV0, Q4DEE6, Q4DQ27, Q4DMG2, Q4CS97, Q4E2I6, Q4E3I5, Q4CXR9, Q4DMG9, Q4DB91, Q4DXW9, Q4DLI9, Q4DXL5, Q4CYI3, Q4DWL8, Q4E0Q0, Q4CQX3, Q4DU82, Q4CMZ5, Q4D192, Q4D193, Q4E2W1	1.31951	0.872406	0.187096
KEGG_PATHWAY	tcr00270	Cysteine and methionine metabolism	12	1.57274	215	54	1779	0.0515449	Q4E4E7, Q4E4E9, Q4CS97, Q4E4E4, Q4DXL5, Q4DNQ7, Q4CVI0, Q4CXR9, Q4D7R4, Q4E2W1	1.83876	0.986248	0.352224
KEGG_PATHWAY	tcr01100	Metabolic pathways	95	12.4509	215	690	1779	0.0588035	Q4DED4, Q4CX87, Q4D100, Q4D4S0, Q4CT43, Q4CVI0, Q4E5N8, Q4E4L7, Q4DZ14, Q4CRM4, Q4E2P8, Q4DA80, Q4DZ98, Q4CV48, Q7Z1V1, Q4CMB7, Q4D1U2, Q4DNV7, Q4DGT6, Q4DE37, Q4CT78, Q4DQ27, Q4DMG2, Q4CS97, Q4DJ07, Q4DNQ7, Q4DFE2, Q4DD92, Q4DMG9, Q4D1H0, Q4DB91, Q4CS16, Q4DLI9, Q4D0F2, Q4D9K8, Q4DXL5, Q4D5C2, Q4CYI3, Q4DCG1, Q4CQ52, Q4CM56, Q4E0S4, Q4CMZ5, Q4E2W1, Q4DRT8, Q4DCB6, Q4DV73, Q4CKQ6, Q9GT49, Q4DTX7,…	1.13923	0.992619	0.370914
KEGG_PATHWAY	tcr00470	D-Amino acid metabolism	3	0.393185	215	4	1779	0.0733232	Q4DA80, Q868H8	6.20581	0.997905	0.429465

### Sheet: GO_TriTrypDB
Category	ID	Name	Count	Bgd count	%	P-value	Genes	Fold enrichment	Benjamini	Bonferroni
Biological process	GO:0008150	biological process	322	3626	8.9	1.39186e-25	C4B63_101g1,C4B63_101g10,C4B63_101g15,C4B63_101g3,C4B63_101g4,C4B63_101g5,C4B63_101g6,C4B63_101g9,C4B63_10g119,C4B63_10g120,C4B63_10g160,C4B63_10g1811c,C4B63_10g440,C4B63_10g511,C4B63_111g33,C4B63_111g34,C4B63_111g35,C4B63_111g36,C4B63_112g36,C4B63_112g71,C4B63_113g22,C4B63_113g23,C4B63_113g24,C4B63_113g25,C4B63_113g26,C4B63_113g27,C4B63_113g28,C4B63_113g29,C4B63_113g30,C4B63_113g31,C4B63_113g32,…	1.53	5.14989e-24	5.14989e-24
Biological process	GO:0006457	protein folding	31	91	34.1	1.36571e-16	C4B63_113g22,C4B63_113g23,C4B63_113g24,C4B63_113g25,C4B63_113g26,C4B63_113g27,C4B63_113g28,C4B63_113g29,C4B63_113g30,C4B63_113g31,C4B63_113g32,C4B63_149g20,C4B63_168g37,C4B63_16g108,C4B63_18g293,C4B63_20g172,C4B63_2g430,C4B63_2g690,C4B63_46g11,C4B63_48g86,C4B63_48g87,C4B63_48g88,C4B63_48g89,C4B63_48g90,C4B63_63g16,C4B63_84g87,C4B63_84g88,C4B63_84g89,C4B63_8g2646c,C4B63_8g2652c,C4B63_8g2656c,	5.88	2.52656e-15	5.05311e-15
Biological process	GO:0005975	carbohydrate metabolic process	20	110	18.2	4.1039e-06	C4B63_13g270,C4B63_20g170,C4B63_22g311,C4B63_22g312,C4B63_35g125,C4B63_47g34,C4B63_47g72,C4B63_57g67,C4B63_58g70,C4B63_6g209,C4B63_6g394,C4B63_79g87,C4B63_7g302,C4B63_7g361,C4B63_7g87,C4B63_81g63,C4B63_9g279,C4B63_9g281,C4B63_9g283,C4B63_9g285,	3.14	5.06148e-05	0.000151844
Biological process	GO:0006091	generation of precursor metabolites and energy	13	59	22	2.4427e-05	C4B63_11g8,C4B63_13g270,C4B63_19g185,C4B63_19g275,C4B63_22g311,C4B63_22g312,C4B63_2g425,C4B63_35g125,C4B63_47g34,C4B63_47g72,C4B63_57g67,C4B63_58g70,C4B63_81g63,	3.8	0.00022595	0.0009038
Biological process	GO:0006790	sulfur compound metabolic process	13	70	18.6	0.000159521	C4B63_112g71,C4B63_113g41,C4B63_113g42,C4B63_11g74,C4B63_16g17,C4B63_19g43,C4B63_2g765,C4B63_30g163,C4B63_52g42,C4B63_70g48,C4B63_70g49,C4B63_70g50,C4B63_90g46,	3.21	0.00118046	0.00590229
Biological process	GO:0055086	nucleobase-containing small molecule metabolic process	20	153	13.1	0.000505228	C4B63_11g74,C4B63_12g330,C4B63_13g270,C4B63_16g17,C4B63_21g56,C4B63_22g311,C4B63_22g312,C4B63_2g380,C4B63_35g155,C4B63_42g63,C4B63_43g126,C4B63_47g72,C4B63_52g143,C4B63_56g35,C4B63_56g36,C4B63_57g67,C4B63_58g70,C4B63_63g33,C4B63_81g63,C4B63_8g560,	2.26	0.00311557	0.0186934
Biological process	GO:0006520	cellular amino acid metabolic process	27	239	11.3	0.000629658	C4B63_101g1,C4B63_101g3,C4B63_101g5,C4B63_112g71,C4B63_11g40,C4B63_14g96,C4B63_14g97,C4B63_19g43,C4B63_206g14,C4B63_20g153,C4B63_2g765,C4B63_30g163,C4B63_35g155,C4B63_39g324,C4B63_3g1104,C4B63_42g178,C4B63_42g202,C4B63_42g203,C4B63_70g48,C4B63_70g49,C4B63_70g50,C4B63_7g438,C4B63_81g62,C4B63_81g65,C4B63_81g66,C4B63_8g483,C4B63_90g46,	1.95	0.00332819	0.0232974
Biological process	GO:0007018	microtubule-based movement	13	123	10.6	0.0254383	C4B63_12g17,C4B63_12g205,C4B63_133g41,C4B63_13g238,C4B63_18g22,C4B63_2g395,C4B63_42g221,C4B63_46g12,C4B63_49g110,C4B63_49g64,C4B63_52g135,C4B63_7g414,C4B63_7g415,	1.82	0.117652	0.941216
Biological process	GO:0042254	ribosome biogenesis	9	76	11.8	0.0307494	C4B63_10g440,C4B63_13g978c,C4B63_24g172,C4B63_40g129,C4B63_40g145,C4B63_40g149,C4B63_4g127,C4B63_8g555,C4B63_8g556,	2.04	0.126414	1
Cellular component	GO:0005622	intracellular anatomical structure	173	1645	10.5	1.53664e-17	C4B63_101g1,C4B63_10g119,C4B63_10g120,C4B63_10g1811c,C4B63_10g440,C4B63_10g442,C4B63_112g14,C4B63_112g36,C4B63_112g84c,C4B63_113g25,C4B63_113g29,C4B63_113g30,C4B63_11g8,C4B63_128g303c,C4B63_128g305c,C4B63_128g307c,C4B63_128g308c,C4B63_128g313c,C4B63_128g316c,C4B63_12g17,C4B63_12g216,C4B63_12g217,C4B63_12g240,C4B63_12g330,C4B63_133g41,C4B63_13g234,C4B63_13g235,C4B63_13g236,C4B63_13g238,C4B63_13g24…	1.82	3.07327e-16	3.07327e-16
Cellular component	GO:0043226	organelle	149	1520	9.8	3.40089e-12	C4B63_101g1,C4B63_10g119,C4B63_10g120,C4B63_10g1811c,C4B63_10g288,C4B63_10g289,C4B63_10g290,C4B63_10g291,C4B63_10g440,C4B63_10g442,C4B63_112g14,C4B63_112g84c,C4B63_11g8,C4B63_128g303c,C4B63_128g305c,C4B63_128g307c,C4B63_128g308c,C4B63_128g313c,C4B63_128g316c,C4B63_12g17,C4B63_12g216,C4B63_12g217,C4B63_12g240,C4B63_133g41,C4B63_13g234,C4B63_13g235,C4B63_13g236,C4B63_13g238,C4B63_13g243,C4B63_13g97…	1.69	3.40089e-11	6.80177e-11
Cellular component	GO:0032991	protein-containing complex	76	630	12.1	3.12446e-10	C4B63_10g440,C4B63_10g510,C4B63_10g511,C4B63_112g36,C4B63_112g84c,C4B63_128g303c,C4B63_128g305c,C4B63_128g307c,C4B63_128g308c,C4B63_128g313c,C4B63_128g316c,C4B63_12g17,C4B63_12g216,C4B63_12g217,C4B63_12g330,C4B63_133g41,C4B63_13g238,C4B63_13g317,C4B63_14g170,C4B63_14g32,C4B63_175g16,C4B63_188g127c,C4B63_188g129c,C4B63_188g132c,C4B63_188g135c,C4B63_188g139c,C4B63_188g140c,C4B63_188g141c,C4B63_188g…	2.08	2.08298e-09	6.24893e-09
Cellular component	GO:0005840	ribosome	47	321	14.6	2.51882e-09	C4B63_10g119,C4B63_10g120,C4B63_10g442,C4B63_112g14,C4B63_12g216,C4B63_12g217,C4B63_12g240,C4B63_13g234,C4B63_13g235,C4B63_13g236,C4B63_13g243,C4B63_168g34,C4B63_18g144,C4B63_207g6,C4B63_23g196,C4B63_23g197,C4B63_26g263,C4B63_30g144,C4B63_30g170,C4B63_32g211,C4B63_35g186,C4B63_38g164,C4B63_38g68,C4B63_38g87,C4B63_3g1107,C4B63_40g129,C4B63_40g149,C4B63_43g163,C4B63_43g197,C4B63_4g1330c,C4B63_4g178…	2.53	1.25941e-08	5.03763e-08
Cellular component	GO:0005829	cytosol	15	50	30	7.67986e-08	C4B63_14g32,C4B63_20g188,C4B63_20g189,C4B63_30g170,C4B63_40g129,C4B63_40g149,C4B63_40g46,C4B63_42g223,C4B63_47g72,C4B63_54g11,C4B63_54g29,C4B63_54g30,C4B63_54g87c,C4B63_8g555,C4B63_8g556,	5.18	3.07195e-07	1.53597e-06
Cellular component	GO:0005737	cytoplasm	80	813	9.8	1.0277e-06	C4B63_101g1,C4B63_112g36,C4B63_113g25,C4B63_113g29,C4B63_113g30,C4B63_11g8,C4B63_12g17,C4B63_133g41,C4B63_13g238,C4B63_13g317,C4B63_14g170,C4B63_14g32,C4B63_168g37,C4B63_16g108,C4B63_18g22,C4B63_18g223,C4B63_18g282,C4B63_20g153,C4B63_20g188,C4B63_20g189,C4B63_233g5,C4B63_25g237,C4B63_28g101,C4B63_2g166c,C4B63_2g331,C4B63_2g425,C4B63_2g451,C4B63_2g690,C4B63_2g708,C4B63_30g145,C4B63_30g170,C4B63_34…	1.7	3.42566e-06	2.05539e-05
Cellular component	GO:0005694	chromosome	26	168	15.5	3.65847e-06	C4B63_112g84c,C4B63_128g303c,C4B63_128g305c,C4B63_128g307c,C4B63_128g308c,C4B63_128g313c,C4B63_128g316c,C4B63_188g127c,C4B63_188g129c,C4B63_188g132c,C4B63_188g135c,C4B63_188g139c,C4B63_188g140c,C4B63_188g141c,C4B63_188g144c,C4B63_188g145c,C4B63_188g146c,C4B63_188g149c,C4B63_188g150c,C4B63_188g151c,C4B63_23g219,C4B63_23g220,C4B63_2g729,C4B63_34g1195c,C4B63_4g475,C4B63_7g307,	2.67	1.04528e-05	7.31695e-05
Cellular component	GO:0005634	nucleus	42	424	9.9	0.000406081	C4B63_10g440,C4B63_112g84c,C4B63_128g303c,C4B63_128g305c,C4B63_128g307c,C4B63_128g308c,C4B63_128g313c,C4B63_128g316c,C4B63_13g978c,C4B63_175g16,C4B63_184g12,C4B63_188g127c,C4B63_188g129c,C4B63_188g132c,C4B63_188g135c,C4B63_188g139c,C4B63_188g140c,C4B63_188g141c,C4B63_188g144c,C4B63_188g145c,C4B63_188g146c,C4B63_188g149c,C4B63_188g150c,C4B63_188g151c,C4B63_206g13,C4B63_233g5,C4B63_23g221,C4B63_24g…	1.71	0.0010152	0.00812161
Cellular component	GO:0005739	mitochondrion	17	131	13	0.0014144	C4B63_101g1,C4B63_11g8,C4B63_2g425,C4B63_30g145,C4B63_34g211,C4B63_34g298,C4B63_34g299,C4B63_39g324,C4B63_48g86,C4B63_48g87,C4B63_48g88,C4B63_48g89,C4B63_48g90,C4B63_4g64,C4B63_55g287c,C4B63_81g65,C4B63_81g66,	2.24	0.00314311	0.028288
Cellular component	GO:0005929	cilium	19	157	12.1	0.00176208	C4B63_10g288,C4B63_10g289,C4B63_10g290,C4B63_10g291,C4B63_13g243,C4B63_20g302,C4B63_20g303,C4B63_27g168,C4B63_49g64,C4B63_4g431,C4B63_4g432,C4B63_55g179,C4B63_55g34,C4B63_55g36,C4B63_55g38,C4B63_55g40,C4B63_55g42,C4B63_55g44,C4B63_55g59,	2.09	0.00352415	0.0352415
Molecular function	GO:0003674	molecular function	446	6403	7	1.55988e-18	C4B63_101g1,C4B63_101g10,C4B63_101g15,C4B63_101g3,C4B63_101g4,C4B63_101g5,C4B63_101g6,C4B63_101g9,C4B63_10g119,C4B63_10g120,C4B63_10g147,C4B63_10g148,C4B63_10g160,C4B63_10g1811c,C4B63_10g288,C4B63_10g289,C4B63_10g290,C4B63_10g291,C4B63_10g442,C4B63_10g464,C4B63_10g479,C4B63_10g511,C4B63_111g33,C4B63_111g34,C4B63_111g35,C4B63_111g36,C4B63_112g14,C4B63_112g36,C4B63_112g84c,C4B63_113g22,C4B63_113g23…	1.2	4.99162e-17	4.99162e-17
Molecular function	GO:0003924	GTPase activity	36	114	31.6	7.54519e-18	C4B63_12g253,C4B63_13g152,C4B63_13g153,C4B63_13g154,C4B63_19g140,C4B63_22g172,C4B63_28g101,C4B63_2g161,C4B63_45g134,C4B63_4g188,C4B63_58g100,C4B63_58g101,C4B63_58g102,C4B63_58g103,C4B63_58g104,C4B63_58g105,C4B63_58g106,C4B63_58g107,C4B63_58g85,C4B63_58g86,C4B63_58g87,C4B63_58g88,C4B63_58g89,C4B63_58g90,C4B63_58g91,C4B63_58g92,C4B63_58g93,C4B63_58g94,C4B63_58g95,C4B63_58g96,C4B63_58g97,C4B63_58g98…	5.45	1.01436e-16	2.41446e-16
Molecular function	GO:0008135	translation factor activity, RNA binding	38	128	29.7	9.50962e-18	C4B63_11g83,C4B63_13g152,C4B63_13g153,C4B63_13g154,C4B63_18g223,C4B63_19g140,C4B63_25g237,C4B63_31g115,C4B63_48g159,C4B63_4g188,C4B63_58g100,C4B63_58g101,C4B63_58g102,C4B63_58g103,C4B63_58g104,C4B63_58g105,C4B63_58g106,C4B63_58g107,C4B63_58g85,C4B63_58g86,C4B63_58g87,C4B63_58g88,C4B63_58g89,C4B63_58g90,C4B63_58g91,C4B63_58g92,C4B63_58g93,C4B63_58g94,C4B63_58g95,C4B63_58g96,C4B63_58g97,C4B63_58g98…	5.13	1.01436e-16	3.04308e-16
Molecular function	GO:0043167	ion binding	198	2086	9.5	1.94153e-15	C4B63_101g1,C4B63_101g3,C4B63_101g4,C4B63_101g5,C4B63_101g6,C4B63_111g33,C4B63_111g34,C4B63_111g35,C4B63_111g36,C4B63_113g22,C4B63_113g23,C4B63_113g24,C4B63_113g25,C4B63_113g26,C4B63_113g27,C4B63_113g28,C4B63_113g29,C4B63_113g30,C4B63_113g31,C4B63_113g32,C4B63_114g3,C4B63_127g35,C4B63_127g52,C4B63_127g63,C4B63_12g17,C4B63_12g205,C4B63_12g220,C4B63_12g221,C4B63_12g232,C4B63_12g253,C4B63_12g330,C4B…	1.64	1.55322e-14	6.21289e-14
Molecular function	GO:0051082	unfolded protein binding	22	56	39.3	1.30085e-13	C4B63_113g22,C4B63_113g23,C4B63_113g24,C4B63_113g25,C4B63_113g26,C4B63_113g27,C4B63_113g28,C4B63_113g29,C4B63_113g30,C4B63_113g31,C4B63_113g32,C4B63_168g37,C4B63_16g108,C4B63_18g293,C4B63_20g172,C4B63_2g430,C4B63_2g690,C4B63_46g11,C4B63_63g16,C4B63_84g87,C4B63_84g88,C4B63_84g89,	6.78	8.32546e-13	4.16273e-12
Molecular function	GO:0003723	RNA binding	64	425	15.1	6.57593e-13	C4B63_11g83,C4B63_12g216,C4B63_12g217,C4B63_13g152,C4B63_13g153,C4B63_13g154,C4B63_13g234,C4B63_13g235,C4B63_13g236,C4B63_13g978c,C4B63_14g96,C4B63_168g34,C4B63_16g128,C4B63_17g180,C4B63_17g52,C4B63_18g144,C4B63_18g223,C4B63_19g140,C4B63_206g13,C4B63_207g6,C4B63_20g184,C4B63_23g29,C4B63_25g237,C4B63_28g101,C4B63_2g331,C4B63_30g170,C4B63_31g115,C4B63_45g126,C4B63_48g159,C4B63_4g178,C4B63_4g188,C4B…	2.6	3.50716e-12	2.1043e-11
Molecular function	GO:0003735	structural constituent of ribosome	41	216	19	8.09301e-12	C4B63_10g119,C4B63_10g120,C4B63_12g216,C4B63_12g217,C4B63_12g240,C4B63_13g234,C4B63_13g235,C4B63_13g236,C4B63_168g34,C4B63_18g144,C4B63_207g6,C4B63_23g196,C4B63_23g197,C4B63_26g263,C4B63_30g170,C4B63_32g211,C4B63_35g186,C4B63_38g164,C4B63_38g68,C4B63_38g87,C4B63_3g1107,C4B63_40g129,C4B63_40g149,C4B63_43g163,C4B63_4g1330c,C4B63_4g178,C4B63_51g451c,C4B63_52g151,C4B63_54g11,C4B63_54g29,C4B63_54g30,C…	3.28	3.69966e-11	2.58976e-10
Molecular function	GO:0005198	structural molecule activity	43	254	16.9	1.22898e-10	C4B63_10g119,C4B63_10g120,C4B63_12g216,C4B63_12g217,C4B63_12g240,C4B63_13g234,C4B63_13g235,C4B63_13g236,C4B63_168g34,C4B63_18g144,C4B63_207g6,C4B63_22g172,C4B63_23g196,C4B63_23g197,C4B63_26g263,C4B63_30g170,C4B63_32g211,C4B63_35g186,C4B63_38g164,C4B63_38g68,C4B63_38g87,C4B63_3g1107,C4B63_40g129,C4B63_40g149,C4B63_43g163,C4B63_48g134,C4B63_4g1330c,C4B63_4g178,C4B63_51g451c,C4B63_52g151,C4B63_54g11…	2.92	4.91593e-10	3.93274e-09
Molecular function	GO:0003677	DNA binding	38	291	13.1	1.75888e-06	C4B63_112g84c,C4B63_128g303c,C4B63_128g305c,C4B63_128g307c,C4B63_128g308c,C4B63_128g313c,C4B63_128g316c,C4B63_128g53,C4B63_13g211,C4B63_188g127c,C4B63_188g129c,C4B63_188g132c,C4B63_188g135c,C4B63_188g139c,C4B63_188g140c,C4B63_188g141c,C4B63_188g144c,C4B63_188g145c,C4B63_188g146c,C4B63_188g149c,C4B63_188g150c,C4B63_188g151c,C4B63_18g157,C4B63_23g221,C4B63_24g278,C4B63_27g228,C4B63_2g2395c,C4B63_2g…	2.25	6.25379e-06	5.62841e-05
Molecular function	GO:0016829	lyase activity	9	54	16.7	0.00351094	C4B63_11g40,C4B63_13g270,C4B63_2g765,C4B63_47g72,C4B63_52g143,C4B63_9g279,C4B63_9g281,C4B63_9g283,C4B63_9g285,	2.88	0.011235	0.11235
Molecular function	GO:0016874	ligase activity	19	188	10.1	0.0124912	C4B63_11g8,C4B63_12g330,C4B63_14g96,C4B63_14g97,C4B63_16g17,C4B63_18g157,C4B63_28g73,C4B63_2g786,C4B63_3g1104,C4B63_42g178,C4B63_42g202,C4B63_42g203,C4B63_43g126,C4B63_52g42,C4B63_56g35,C4B63_56g36,C4B63_63g33,C4B63_7g347,C4B63_8g483,	1.74	0.0363379	0.399717
Molecular function	GO:0016491	oxidoreductase activity	34	402	8.5	0.0162672	C4B63_112g36,C4B63_11g74,C4B63_12g232,C4B63_12g405,C4B63_149g19,C4B63_14g241,C4B63_18g167,C4B63_19g185,C4B63_19g275,C4B63_19g43,C4B63_206g14,C4B63_20g153,C4B63_20g178,C4B63_21g114,C4B63_25g326,C4B63_28g107,C4B63_2g187,C4B63_2g189,C4B63_30g145,C4B63_31g85,C4B63_40g156,C4B63_42g242,C4B63_42g248,C4B63_46g14,C4B63_47g34,C4B63_4g189,C4B63_55g287c,C4B63_57g67,C4B63_6g113,C4B63_6g139,C4B63_6g532,C4B63_7…	1.46	0.0433792	0.52055
