## Supplemental Table 4 for "Non-histone protein methylation in *Trypanosoma cruzi* epimastigotes"

### Sheet: DAVID_K-Me_proteins
Category	ID	Term	Count	%	PValue	Pvalue (-log10)	Genes	List Total	Pop Hits	Pop Total	Fold Enrichment	Bonferroni	Benjamini	FDR
GOTERM_BP_DIRECT	GO:0006457	protein folding	13	2.95455	3.92191e-05	4.4065	Q4CPZ0, Q4DW89, Q4E2Q2, Q4DFB0, Q4CVR9, Q4DTP9, Q4E4R8, Q4DBM7, Q4E151	134	81	3519	4.21476	0.00371896	0.0036866	0.0036866
GOTERM_BP_DIRECT	GO:0006572	tyrosine catabolic process	3	0.681818	0.0131537	1.88095	Q4E4E7	134	5	3519	15.7567	0.715748	0.412149	0.412149
GOTERM_BP_DIRECT	GO:0006559	L-phenylalanine catabolic process	3	0.681818	0.0131537	1.88095	Q4E4E7	134	5	3519	15.7567	0.715748	0.412149	0.412149
GOTERM_BP_DIRECT	GO:0006412	translation	18	4.09091	0.0271933	1.56554	Q4CVX9, Q4DPQ8, Q4CU61, Q4E3P1, Q4CNF4, Q4DJZ7, Q4DHZ9, Q4CRH9, Q4E5H8, Q4DJX1, Q4CQW2, Q4E2W6, Q4DPQ0, Q4DIV9	134	274	3519	1.72519	0.927134	0.639042	0.639042
GOTERM_BP_DIRECT	GO:0006807	nitrogen compound metabolic process	2	0.454545	0.0741715	1.12976	Q4D9K8, Q4E2D4	134	2	3519	26.2612	0.999339	1	1
GOTERM_BP_DIRECT	GO:0006529	asparagine biosynthetic process	2	0.454545	0.0741715	1.12976	Q4CRM4	134	2	3519	26.2612	0.999339	1	1
GOTERM_BP_DIRECT	GO:0006096	glycolytic process	4	0.909091	0.0944557	1.02477	Q4DQ27, Q4DMG2, Q4DZ98, Q4D193	134	29	3519	3.62223	0.999919	1	1
GOTERM_CC_DIRECT	GO:0005840	ribosome	18	4.09091	0.00255466	2.59267	Q4CMM6, Q4CVX9, Q4DTN2, Q4DPQ8, Q4CU61, Q4CNF4, Q4DJZ7, Q4DHZ9, Q4CRH9, Q4DJX1, Q4E087, Q4CQW2, Q4DPQ0, Q4DIV9	139	352	6043	2.22314	0.111006	0.117514	0.11496
GOTERM_CC_DIRECT	GO:0005741	mitochondrial outer membrane	3	0.681818	0.00731237	2.13594	Q4E349, Q4DTG3, Q4CSK6	139	6	6043	21.7374	0.286523	0.168185	0.164528
GOTERM_CC_DIRECT	GO:0005737	cytoplasm	17	3.86364	0.01861	1.73025	Q4D7Y4, Q4CNC1, Q4DZ14, Q4DTP9, Q4CRM4, Q4E4R8, Q4CX46, Q4DB48, Q4DJY4, Q4D9G6, Q4CXE3, Q4E4I9, Q4CMZ5, Q4E151, Q868H8	139	398	6043	1.85696	0.57858	0.285353	0.279149
GOTERM_CC_DIRECT	GO:0005634	nucleus	15	3.40909	0.0437402	1.35912	Q4D006, Q4D133, Q4DBE5, Q4E255, Q4CSQ1, Q4DHB9, Q4D2P9, Q4DJY4, Q4DYB1, Q4DEK3, Q4D153, Q4D395, Q4DI77, Q4DL00	139	372	6043	1.75302	0.872212	0.415425	0.406394
GOTERM_CC_DIRECT	GO:0089701	U2AF	2	0.454545	0.0451549	1.3453	Q4CM27	139	2	6043	43.4748	0.880625	0.415425	0.406394
GOTERM_CC_DIRECT	GO:0022625	cytosolic large ribosomal subunit	3	0.681818	0.0562924	1.24955	Q4E2W6, Q4CVQ4, Q4DNZ7	139	17	6043	7.67203	0.930414	0.430265	0.420911
GOTERM_CC_DIRECT	GO:0005874	microtubule	6	1.36364	0.0654751	1.18392	Q4D7Y4, Q4DQP2, Q4CLA1, Q4D9X8, Q4DHP4, Q4CX46	139	95	6043	2.74578	0.955621	0.430265	0.420911
GOTERM_MF_DIRECT	GO:0003924	GTPase activity	17	3.86364	2.78516e-05	4.55515	Q4CRV8, Q4CQ87, Q4DR33, Q4E4T4, Q4DQP2, Q4CLA1, Q4DJE8, Q4CZR0, Q4DMH4, Q4DZL8, Q4DJ64, Q4CRF6, Q4E5I8, Q4D5X0, Q4DBP8, Q4DYF9	238	137	6606	3.44421	0.00403039	0.00403848	0.00398278
GOTERM_MF_DIRECT	GO:0005525	GTP binding	18	4.09091	0.000525929	3.27907	Q4CRV8, Q4CQ87, Q4DR33, Q4E4T4, Q4DQP2, Q4CLA1, Q4DJE8, Q4CZR0, Q4DMH4, Q4DZL8, Q4DJ64, Q4CRF6, Q4E5I8, Q4D570, Q4D5X0, Q4DBP8, Q4DYF9	238	193	6606	2.58867	0.073443	0.0381298	0.0376039
GOTERM_MF_DIRECT	GO:0051082	unfolded protein binding	9	2.04545	0.000880227	3.05541	Q4CPZ0, Q4DW89, Q4E2Q2, Q4CVR9, Q4DTP9, Q4E4R8, Q4DBM7, Q4E151	238	57	6606	4.38257	0.119873	0.0425443	0.0419575
GOTERM_MF_DIRECT	GO:0005524	ATP binding	66	15	0.00152152	2.81772	Q4DED4, Q4E3N3, Q4E4T3, Q4CSS0, Q4DFB0, Q4DYP5, Q4CX46, Q4DXI9, Q4D9P8, Q4DC77, Q4DFZ7, Q4CKS7, Q4DI77, Q4E151, Q4E5Z1, Q4DQ27, Q4DLI2, Q4DEC0, Q4D2F2, Q4DTM8, Q4CSN9, Q4D9X8, Q4DB48, Q4D0A7, Q4CYI4, Q4D9G6, Q4CQ52, Q4DWB5, Q4DI67, Q4DBM7, Q4CWA5, Q4E255, Q4DSR2, Q4CNC1, Q4DYN2, Q4DTP9, Q4E4R8, Q4DB81, Q4DG55, Q4DPG9, Q4E2R1, Q4CXF6, Q4DHP4, Q4CXB4, Q4E600, Q4DW89, Q4E2Q2, Q4CVR9, Q4D918, Q4DX29,…	238	1285	6606	1.42562	0.198114	0.0551551	0.0543943
GOTERM_MF_DIRECT	GO:0003735	structural constituent of ribosome	20	4.54545	0.00653238	2.18493	Q4CVX9, Q4DPQ8, Q4CU61, Q4E3P1, Q4CNF4, Q4CVQ4, Q4DJZ7, Q4DHZ9, Q4CRH9, Q4E5H8, Q4DJX1, Q4CQW2, Q4E2W6, Q4DPQ0, Q4DIV9, Q4DNZ7	238	285	6606	1.94781	0.613376	0.189439	0.186826
GOTERM_MF_DIRECT	GO:0004185	serine-type carboxypeptidase activity	3	0.681818	0.0119306	1.92334	Q4CMQ4, Q4DTP7	238	5	6606	16.6538	0.824538	0.288322	0.284345
GOTERM_MF_DIRECT	GO:0008308	voltage-gated anion channel activity	3	0.681818	0.017475	1.75758	Q4E349, Q4DTG3, Q4CSK6	238	6	6606	13.8782	0.922407	0.361983	0.35699
GOTERM_MF_DIRECT	GO:0004838	L-tyrosine:2-oxoglutarate aminotransferase activity	3	0.681818	0.0238915	1.62176	Q4E4E7	238	7	6606	11.8956	0.969993	0.433034	0.427061
GOTERM_MF_DIRECT	GO:0003746	translation elongation factor activity	8	1.81818	0.0400088	1.39784	Q4DWC3, Q4DR33, Q4CRF6, Q4E5I8, Q4D5X0, Q4DBP8, Q4DYF9	238	89	6606	2.49495	0.997316	0.644586	0.635696
GOTERM_MF_DIRECT	GO:0004071	aspartate-ammonia ligase activity	2	0.454545	0.0704711	1.15199	Q4CRM4	238	2	6606	27.7563	0.999975	0.928937	0.916124
GOTERM_MF_DIRECT	GO:0080061	indole-3-acetonitrile nitrilase activity	2	0.454545	0.0704711	1.15199	Q4D9K8, Q4E2D4	238	2	6606	27.7563	0.999975	0.928937	0.916124
GOTERM_MF_DIRECT	GO:0000287	magnesium ion binding	5	1.13636	0.0977292	1.00998	Q4DXI9, Q4CXE3, Q4CQ87, Q4E4L7, Q4DZ98	238	49	6606	2.83228	1	1	0.98984
KEGG_PATHWAY	tcr00010	Glycolysis / Gluconeogenesis	11	2.5	0.00577243	2.23864	Q4DFP0, Q4DQ27, Q4DMG2, Q4DWL8, Q4E0Q0, Q4CQX3, Q4DYN2, Q4DB91, Q4DZ98, Q4D193, Q4DB81	107	68	1779	2.68953	0.329312	0.40407	0.40407
KEGG_PATHWAY	tcr01200	Carbon metabolism	15	3.40909	0.021485	1.66787	Q4DQ27, Q4DMG2, Q4CS97, Q4E2I6, Q4E4L7, Q4DYN2, Q4DB91, Q4DZ98, Q4DB81, Q4DXL5, Q4DWL8, Q4E0Q0, Q4CQX3, Q4CMZ5, Q4D193	107	132	1779	1.88934	0.776562	0.546409	0.546409
KEGG_PATHWAY	tcr00620	Pyruvate metabolism	8	1.81818	0.0235302	1.62837	Q4DFP0, Q4DXL5, Q4DWL8, Q4E0Q0, Q4CQX3, Q4DYN2, Q4DB91, Q4DB81	107	49	1779	2.71448	0.8066	0.546409	0.546409
KEGG_PATHWAY	tcr00350	Tyrosine metabolism	4	0.909091	0.0379621	1.42065	Q4E4E7, Q4DGT6	107	13	1779	5.11574	0.930775	0.546409	0.546409
KEGG_PATHWAY	tcr00020	Citrate cycle (TCA cycle)	7	1.59091	0.0390292	1.40861	Q4DXL5, Q4DWL8, Q4E4L7, Q4E2I6, Q4CQX3, Q4DB91, Q4DB81	107	43	1779	2.70659	0.935879	0.546409	0.546409
KEGG_PATHWAY	tcr04145	Phagosome	7	1.59091	0.0519307	1.28458	Q4DED4, Q4CPZ0, Q4DC37, Q4E4T4, Q4DQP2, Q4CLA1, Q4E5H0	107	46	1779	2.53007	0.974767	0.605858	0.605858
KEGG_PATHWAY	tcr00460	Cyanoamino acid metabolism	3	0.681818	0.0606758	1.21698	Q4D9K8, Q4CRM4	107	7	1779	7.1255	0.986687	0.606758	0.606758
KEGG_PATHWAY	tcr00250	Alanine, aspartate and glutamate metabolism	5	1.13636	0.0808774	1.09217	Q4DRT8, Q4E2D4, Q4D5C2, Q4CRM4	107	28	1779	2.96896	0.99703	0.707677	0.707677

### Sheet: DAVID_R-Me_proteins
Category	Term	Term	Count	%	PValue	Pvalue(-log10)	Genes	List Total	Pop Hits	Pop Total	Fold Enrichment	Bonferroni	Benjamini	FDR
GOTERM_BP_DIRECT	GO:0006457	protein folding	13	2.76008	0.000198836	3.7015	Q4DW89, Q4D6N0, Q4DD37, Q4CU89, Q4E2Q2, Q4CPG3, Q4CVR9, Q4DTP9, Q4E4R8, Q4D1L5, Q4DBM7, Q4E151	158	81	3519	3.57454	0.0192992	0.0192871	0.0190883
GOTERM_BP_DIRECT	GO:0006412	translation	25	5.30786	0.000867549	3.06171	Q4DIZ9, Q4E0N6, Q4D1T6, Q4CRH9, Q4CQU0, Q4CQW2, Q4E661, Q4DD50, Q4DN73, Q4DW69, Q4D2R9, Q4E093	158	274	3519	2.03213	0.0815398	0.0420761	0.0416424
GOTERM_BP_DIRECT	GO:0009058	biosynthetic process	7	1.4862	0.00527842	2.2775	Q4E4E7, Q4E4E9, Q4DEE1, Q4D1S1, Q4E2N8	158	37	3519	4.21365	0.404679	0.170669	0.168909
GOTERM_BP_DIRECT	GO:0006572	tyrosine catabolic process	3	0.636943	0.0180966	1.7424	Q4E4E7	158	5	3519	13.3633	0.832991	0.351074	0.347454
GOTERM_BP_DIRECT	GO:0006559	L-phenylalanine catabolic process	3	0.636943	0.0180966	1.7424	Q4E4E7	158	5	3519	13.3633	0.832991	0.351074	0.347454
GOTERM_BP_DIRECT	GO:0006096	glycolytic process	5	1.06157	0.0379538	1.42075	Q4DQ27, Q4D4S0, Q4E4E5, Q4DZ98, Q4D193	158	29	3519	3.84003	0.977447	0.592393	0.586286
GOTERM_BP_DIRECT	GO:0005975	carbohydrate metabolic process	7	1.4862	0.04275	1.36906	Q4DEE6, Q4DXL5, Q4DD39, Q4E5A6, Q4DLI9, Q4DNT1, Q4DBP9	158	58	3519	2.68802	0.986181	0.592393	0.586286
GOTERM_BP_DIRECT	GO:0016126	sterol biosynthetic process	3	0.636943	0.0835275	1.07817	Q7Z1V1, Q4D1U2	158	11	3519	6.07422	0.999806	1	1
GOTERM_CC_DIRECT	GO:0000786	nucleosome	14	2.9724	1.8622e-09	8.72997	Q4DEL1, Q4CMF1, Q4CTD8	162	57	6043	9.16201	9.49722e-08	9.49722e-08	8.93856e-08
GOTERM_CC_DIRECT	GO:0005840	ribosome	23	4.88323	0.000141927	3.84793	Q4DTN2, Q4E0N6, Q4D1T6, Q4CLB2, Q4DD50, Q4DW69, Q4DG53, Q4CRH9, Q4CQW2, Q4E661, Q4DW91, Q4D6Z3, Q4DN73, Q4E093	162	352	6043	2.43738	0.00721266	0.00361914	0.00340625
GOTERM_CC_DIRECT	GO:0005634	nucleus	23	4.88323	0.000313053	3.50438	Q4DGJ9, Q4D006, Q4D133, Q4CYK5, Q4D395, Q4DEL1, Q4CMF1, Q4CTD8, Q4E5R7, Q4D2P9, Q4DN30	162	372	6043	2.30634	0.0158414	0.00532191	0.00500885
GOTERM_CC_DIRECT	GO:0022627	cytosolic small ribosomal subunit	4	0.849257	0.000600497	3.22149	Q4CQU0, Q4D2R9	162	7	6043	21.3157	0.0301701	0.00765634	0.00720597
GOTERM_CC_DIRECT	GO:0005852	eukaryotic translation initiation factor 3 complex	4	0.849257	0.00958979	2.01819	Q4DSL1, Q4DHE0, Q4DL69, Q4DDK1	162	17	6043	8.77705	0.388255	0.0978159	0.092062
GOTERM_CC_DIRECT	GO:0015935	small ribosomal subunit	4	0.849257	0.0339942	1.4686	Q4DIZ9	162	27	6043	5.52629	0.828617	0.28895	0.271953
GOTERM_MF_DIRECT	GO:0046982	protein heterodimerization activity	14	2.9724	2.97813e-07	6.52606	Q4DEL1, Q4CMF1, Q4CTD8	264	58	6606	6.03997	4.88402e-05	4.88413e-05	4.76501e-05
GOTERM_MF_DIRECT	GO:0051082	unfolded protein binding	12	2.54777	1.16866e-05	4.93231	Q4D6N0, Q4DD37, Q4DW89, Q4E2Q2, Q4CPG3, Q4CVR9, Q4DTP9, Q4E4R8, Q4D1L5, Q4DBM7, Q4E151	264	57	6606	5.26794	0.00191478	0.000958304	0.000934931
GOTERM_MF_DIRECT	GO:0003735	structural constituent of ribosome	27	5.73248	5.73703e-05	4.24131	Q4E0N6, Q4D1T6, Q4DD50, Q4DW69, Q4D2R9, Q4DIZ9, Q4D8K4, Q4CRH9, Q4CQU0, Q4CQW2, Q4E661, Q4DN73, Q4E093	264	285	6606	2.37057	0.00936487	0.00313624	0.00305975
GOTERM_MF_DIRECT	GO:0003677	DNA binding	22	4.67091	0.000915487	3.03835	Q4D133, Q4DS64, Q4DE64, Q4DDM9, Q4DX91, Q4E2R1, Q4D395, Q4DEL1, Q4CMF1, Q4CTD8, Q4E5R7	264	250	6606	2.202	0.139472	0.037535	0.0366195
GOTERM_MF_DIRECT	GO:0016705	oxidoreductase activity, acting on paired donors, with incorporation or reduction of molecular oxygen	4	0.849257	0.00438357	2.35817	Q7Z1V1, Q4DX81, Q4D7J7	264	9	6606	11.1212	0.513484	0.132028	0.128808
GOTERM_MF_DIRECT	GO:0020037	heme binding	5	1.06157	0.00483029	2.31603	Q7Z1V1, Q4DX81, Q4D7J7, Q4CV48	264	18	6606	6.95076	0.548006	0.132028	0.128808
GOTERM_MF_DIRECT	GO:0046933	proton-transporting ATP synthase activity, rotational mechanism	4	0.849257	0.00607946	2.21613	Q4DED4, Q4E134, Q4DTX7, Q4D1H0	264	10	6606	10.0091	0.632148	0.142433	0.138959
GOTERM_MF_DIRECT	GO:0004497	monooxygenase activity	4	0.849257	0.0132622	1.87738	Q7Z1V1, Q4DX81, Q4D7J7	264	13	6606	7.6993	0.888033	0.271875	0.265244
GOTERM_MF_DIRECT	GO:0030170	pyridoxal phosphate binding	6	1.27389	0.0223656	1.65042	Q4E4E7, Q4E4E9, Q4DEE1, Q4E2N8	264	41	6606	3.66186	0.975513	0.407551	0.397611
GOTERM_MF_DIRECT	GO:0004838	L-tyrosine:2-oxoglutarate aminotransferase activity	3	0.636943	0.029045	1.53693	Q4E4E7	264	7	6606	10.724	0.992045	0.476338	0.46472
GOTERM_MF_DIRECT	GO:0000287	magnesium ion binding	6	1.27389	0.0441233	1.35533	Q4DEE6, Q4CQ87, Q4DXW9, Q4D7R4, Q4DZ98, Q4DLI9	264	49	6606	3.06401	0.999389	0.657838	0.641793
GOTERM_MF_DIRECT	GO:0005506	iron ion binding	4	0.849257	0.0488438	1.31119	Q7Z1V1, Q4DX81, Q4D7J7	264	21	6606	4.76623	0.999729	0.667532	0.651251
GOTERM_MF_DIRECT	GO:0061608	nuclear import signal receptor activity	2	0.424628	0.0780454	1.10765	Q4CNH7, Q4E0V0	264	2	6606	25.0227	0.999998	0.896883	0.875007
GOTERM_MF_DIRECT	GO:0008483	transaminase activity	3	0.636943	0.0801281	1.09622	Q4E4E9, Q4D100, Q4E2N8	264	12	6606	6.25568	0.999999	0.896883	0.875007
GOTERM_MF_DIRECT	GO:0050660	flavin adenine dinucleotide binding	5	1.06157	0.0903401	1.04412	Q4DG52, Q4CT43, Q4DWL8, Q4D1U2, Q4DK44	264	43	6606	2.90962	1	0.896883	0.875007
GOTERM_MF_DIRECT	GO:0008641	small protein activating enzyme activity	3	0.636943	0.0922855	1.03487	Q4D7C0, Q4DMC9, Q4DRK7	264	13	6606	5.77448	1	0.896883	0.875007
GOTERM_MF_DIRECT	GO:0016301	kinase activity	9	1.91083	0.0940152	1.0268	Q4CYI4, Q4DTN2, Q4D6P2, Q4DZX5, Q4DSV5, Q4E0Q0, Q4CS72, Q4DB81	264	117	6606	1.92483	1	0.896883	0.875007
GOTERM_MF_DIRECT	GO:0008237	metallopeptidase activity	4	0.849257	0.0984383	1.00684	Q4DU56, Q4D5P1, Q4DXR1, Q4DFP8	264	28	6606	3.57468	1	0.896883	0.875007
KEGG_PATHWAY	tcr00010	Glycolysis / Gluconeogenesis	12	2.54777	0.00385498	2.41398	Q4DEE6, Q4DQ27, Q4D4S0, Q4DWL8, Q4E4E5, Q4E0Q0, Q4DMG9, Q4DZ98, Q4DLI9, Q4D193, Q4DNT1, Q4DB81	118	68	1779	2.66052	0.236903	0.243029	0.243029
KEGG_PATHWAY	tcr03010	Ribosome	27	5.73248	0.00832341	2.0797	Q4E0N6, Q4D1T6, Q4DD50, Q4DW69, Q4D2R9, Q4DIZ9, Q4D8K4, Q4CRH9, Q4CQU0, Q4CQW2, Q4E661, Q4DN73, Q4E093	118	249	1779	1.63478	0.442937	0.243029	0.243029
KEGG_PATHWAY	tcr01200	Carbon metabolism	17	3.60934	0.0102688	1.98848	Q4DQ27, Q4D100, Q4D4S0, Q4DMG9, Q4DXW9, Q4DZ98, Q4DB81, Q4E2N8, Q4DXL5, Q4CYI3, Q4DWL8, Q4E4E5, Q4E0Q0, Q4DJ69, Q4DU82, Q4D193, Q4DBP9	118	132	1779	1.94164	0.514479	0.243029	0.243029
KEGG_PATHWAY	tcr00400	Phenylalanine, tyrosine and tryptophan biosynthesis	4	0.849257	0.0310072	1.50854	Q4E4E7, Q4E4E9	118	11	1779	5.48228	0.889735	0.432684	0.432684
KEGG_PATHWAY	tcr00360	Phenylalanine metabolism	4	0.849257	0.0310072	1.50854	Q4E4E7, Q4E4E9	118	11	1779	5.48228	0.889735	0.432684	0.432684
KEGG_PATHWAY	tcr01110	Biosynthesis of secondary metabolites	28	5.9448	0.0473725	1.32447	Q4D100, Q4D4S0, Q4DZ98, Q4DB81, Q4E4E7, Q7Z1V1, Q4E4E9, Q4E4E5, Q4D1U2, Q4CLW8, Q4DBP9, Q4DNT1, Q4DEE6, Q4DQ27, Q4E3I5, Q4CXR9, Q4DMG9, Q4DXW9, Q4DLI9, Q4DXL5, Q4CYI3, Q4DWL8, Q4E0Q0, Q4DU82, Q4D193	118	301	1779	1.40244	0.966533	0.432684	0.432684
KEGG_PATHWAY	tcr00350	Tyrosine metabolism	4	0.849257	0.0488253	1.31136	Q4E4E7, Q4E4E9	118	13	1779	4.63885	0.969924	0.432684	0.432684
KEGG_PATHWAY	tcr00130	Ubiquinone and other terpenoid-quinone biosynthesis	4	0.849257	0.0488253	1.31136	Q4E4E7, Q4E4E9	118	13	1779	4.63885	0.969924	0.432684	0.432684
KEGG_PATHWAY	tcr00270	Cysteine and methionine metabolism	8	1.69851	0.059741	1.22373	Q4E4E7, Q4E4E9, Q4DXL5, Q4DNQ7, Q4CXR9, Q4D7R4	118	54	1779	2.23352	0.986593	0.432684	0.432684
KEGG_PATHWAY	tcr00030	Pentose phosphate pathway	6	1.27389	0.0609414	1.21509	Q4DEE6, Q4D4S0, Q4DU82, Q4DXW9, Q4DLI9, Q4DBP9	118	33	1779	2.74114	0.98774	0.432684	0.432684
KEGG_PATHWAY	tcr01100	Metabolic pathways	54	11.465	0.0818574	1.08694	Q4DED4, Q4CX87, Q4D100, Q4D4S0, Q4CT43, Q4E2P8, Q4DZ98, Q4CV48, Q7Z1V1, Q4D1U2, Q4DE37, Q4DQ27, Q4DJ07, Q4DNQ7, Q4DD92, Q4DMG9, Q4D1H0, Q4CS16, Q4DLI9, Q4DXL5, Q4D5C2, Q4CYI3, Q4CM56, Q4DCB6, Q4DV73, Q9GT49, Q4DTX7, Q4D9S6, Q4E2N8, Q4DB81, Q4E4E7, Q4E4E9, Q4E4E5, Q4CLW8, Q4DD39, Q4DBP9, Q4DNT1, Q4DEE6, Q4DGE5, Q4DEE1, Q4DGZ0, Q4CRJ4, Q4CXR9, Q4DXW9, Q4D7R4, Q4DQH9, Q4DWL8, Q4E0Q0, Q4DU82, Q4DJW7,…	118	690	1779	1.17988	0.997467	0.528353	0.528353
KEGG_PATHWAY	tcr00100	Steroid biosynthesis	4	0.849257	0.0959999	1.01773	Q7Z1V1, Q4CLW8, Q4D1U2	118	17	1779	3.54736	0.999145	0.567999	0.567999
