## Supplemental Table 6 for "Non-histone protein methylation in *Trypanosoma cruzi* epimastigotes"

### Sheet: All_K-Me
#kmer	position	statistics	p-value	corrected.p	frac.obs	frac.exp	obs/exp	local.r
QE	1	4.31037	3.69582	0	0.0153846	0.00378205	4.0678	4.09198
FA	2	3.19039	2.64446	0	0.0115385	0.00339744	3.39623	3.41198
RV	3	5.4513	4.80632	0.705261	0.0173077	0.00339744	5.09434	5.13485
RL	4	3.88834	3.36134	0	0.0173077	0.00512821	3.375	3.39052
R	5	4.21171	4.39078	0.289716	0.103846	0.0599876	1.73113	1.73357
MN	6	4.56802	3.64948	0	0.00961538	0.00160256	6	6.05837
TV	7	3.19399	2.6975	0	0.0153846	0.00525641	2.92683	2.93774
GA	8	5.0885	4.55935	0.458288	0.0192308	0.00442308	4.34783	4.37605
D	9	4.51392	4.84818	0.747125	0.103846	0.0576923	1.8	1.80278
M	10	3.2292	2.94116	0	0.0538462	0.0297767	1.80833	1.81115
LS	11	2.79135	2.34248	0	0.0153846	0.00596154	2.58065	2.58853
TG	12	3.19039	2.64446	0	0.0115385	0.00339744	3.39623	3.41198
MM	13	6.9754	5.49708	1.39602	0.0115385	0.00115385	10	10.1765
M	14	3.7452	3.57926	0	0.0576923	0.0297767	1.9375	1.94101
E	15	3.49959	3.43049	0	0.134615	0.0905707	1.4863	1.4877
E	17	3.65238	3.64725	0	0.136538	0.0905707	1.50753	1.50901
DR	18	3.96857	3.2782	0	0.0115385	0.00262821	4.39024	4.41911
DF	19	3.81235	3.09065	0	0.00961538	0.00205128	4.6875	4.72104
TI	20	4.04664	3.341	0	0.0115385	0.0025641	4.5	4.53055
LV	21	4.37125	3.75004	0	0.0153846	0.00371795	4.13793	4.1631
VF	22	5.19877	4.3663	0.265241	0.0134615	0.00237179	5.67568	5.72727
EK	23	3.52994	3.17191	0	0.0307692	0.013141	2.34146	2.34753
AP	24	3.62316	3.08076	0	0.0153846	0.00461538	3.33333	3.34839
TD	25	5.0248	4.41704	0.315978	0.0173077	0.00378205	4.57627	4.60802
NS	26	3.55296	2.89321	0	0.00961538	0.00224359	4.28571	4.31302
FI	27	4.44362	3.55936	0	0.00961538	0.00166667	5.76923	5.82274
TF	28	5.51869	4.47821	0.377146	0.0115385	0.00166667	6.92308	7.003
ND	29	7.34059	6.81658	2.71552	0.0211538	0.00314103	6.73469	6.80994
DP	30	2.98324	2.45263	0	0.00961538	0.00275641	3.48837	3.50518
Y	31	2.23531	1.87499	0	0.0403846	0.025062	1.61139	1.61329
Y	1	-2.25341	2.00745	0	0.00961538	0.025062	0.383663	0.383208
K	2	-2.97242	2.98223	0	0.0596154	0.0984491	0.605545	0.605085
K	3	-1.79485	1.41177	0	0.075	0.0984491	0.761815	0.761465
K	4	-2.82522	2.74165	0	0.0615385	0.0984491	0.625079	0.624628
M	5	-2.18886	1.89996	0	0.0134615	0.0297767	0.452083	0.451607
K	6	-2.23644	1.91	0	0.0692308	0.0984491	0.703214	0.702812
K	7	-3.41401	3.78984	0	0.0538462	0.0984491	0.546944	0.546467
K	8	-3.26681	3.50581	0	0.0557692	0.0984491	0.566478	0.566005
K	9	-2.82522	2.74165	0	0.0615385	0.0984491	0.625079	0.624628
K	10	-2.97242	2.98223	0	0.0596154	0.0984491	0.605545	0.605085
K	11	-2.82522	2.74165	0	0.0615385	0.0984491	0.625079	0.624628
K	12	-4.29719	5.84245	1.74139	0.0423077	0.0984491	0.429742	0.42927
K	13	-5.18036	8.61484	4.51378	0.0307692	0.0984491	0.312539	0.312126
K	14	-3.7084	4.40511	0.304047	0.05	0.0984491	0.507877	0.507395
K	15	-2.08924	1.73263	0	0.0711538	0.0984491	0.722747	0.722361
L	17	-2.41116	2.15085	0	0.0480769	0.0761166	0.631622	0.631174
S	18	-2.06386	1.71319	0	0.0365385	0.0576303	0.634015	0.633568
K	19	-3.41401	3.78984	0	0.0538462	0.0984491	0.546944	0.546467
K	20	-2.67803	2.51458	0	0.0634615	0.0984491	0.644613	0.644171
K	21	-1.64765	1.26752	0	0.0769231	0.0984491	0.781348	0.781019
Y	22	-2.25341	2.00745	0	0.00961538	0.025062	0.383663	0.383208
H	23	-1.7035	1.29955	0	0.00961538	0.0200993	0.478395	0.477915
F	24	-1.81611	1.42993	0	0.0173077	0.0311414	0.555777	0.555302
M	25	-1.15685	0.821588	0	0.0211538	0.0297767	0.710417	0.710021
Q	26	-1.62987	1.23608	0	0.0230769	0.0364764	0.632653	0.632206
P	27	-2.17628	1.86224	0	0.025	0.044727	0.558946	0.558471
K	28	-2.23644	1.91	0	0.0692308	0.0984491	0.703214	0.702812
K	29	-2.97242	2.98223	0	0.0596154	0.0984491	0.605545	0.605085
E	30	-1.69557	1.31276	0	0.0692308	0.0905707	0.764384	0.764037
N	31	-2.04654	1.70103	0	0.0211538	0.0383995	0.550889	0.550412

### Sheet: Kme
#kmer	position	statistics	p-value	corrected.p	frac.obs	frac.exp	obs/exp	local.r
H	1	4.00211	3.54182	0	0.0653595	0.0200295	3.26316	3.31248
GD	2	4.09141	3.22026	0	0.0261438	0.0043573	6	6.20408
HP	3	6.01029	3.81858	0	0.0130719	0.000653595	20	22.8571
PN	4	3.66014	2.75691	0	0.0130719	0.00152505	8.57143	9.02077
AW	5	5.29523	3.26763	0	0.00653595	0.000217865	30	37.0732
WI	6	6.01029	3.81858	0	0.0130719	0.000653595	20	22.8571
LL	7	3.09498	2.51679	0	0.0261438	0.00631808	4.13793	4.22516
LQ	8	4.95786	3.78725	0	0.0261438	0.00326797	8	8.38621
D	9	3.86108	3.68818	0	0.137255	0.0619861	2.21429	2.23212
PS	10	4.93434	3.58997	0	0.0196078	0.00196078	10	10.6294
CH	11	3.61557	2.67506	0	0.00653595	0.00043573	15	16.5217
ND	12	4.95786	3.78725	0	0.0261438	0.00326797	8	8.38621
CL	13	8.09172	5.88214	1.78108	0.0326797	0.00217865	15	16.5217
C	14	4.69421	4.50028	0.39922	0.0980392	0.0316256	3.1	3.14343
C	15	4.23224	3.93978	0	0.0915033	0.0316256	2.89333	2.92983
YI	17	5.11431	3.45435	0	0.0130719	0.00087146	15	16.5217
DR	18	5.69956	4.23708	0.136019	0.0261438	0.00261438	10	10.6294
DF	19	7.66088	5.64566	1.5446	0.0326797	0.00239651	13.6364	14.8728
FG	20	4.95786	3.78725	0	0.0261438	0.00326797	8	8.38621
MM	21	5.29523	3.26763	0	0.00653595	0.000217865	30	37.0732
NH	22	3.61557	2.67506	0	0.00653595	0.00043573	15	16.5217
IW	23	5.29523	3.26763	0	0.00653595	0.000217865	30	37.0732
HE	24	4.02756	2.94721	0	0.0130719	0.00130719	10	10.6294
PR	25	6.35778	4.6098	0.508742	0.0261438	0.00217865	12	12.9362
EL	26	4.2223	3.41208	0	0.0326797	0.00610022	5.35714	5.51524
WG	27	5.29523	3.26763	0	0.00653595	0.000217865	30	37.0732
PI	28	4.35403	3.26372	0	0.0196078	0.00239651	8.18182	8.58757
AM	29	5.2977	3.78339	0	0.0196078	0.00174292	11.25	12.0635
GR	30	4.75522	3.65866	0	0.0261438	0.00348584	7.5	7.83505
A	31	2.04956	1.71995	0	0.117647	0.0742146	1.58523	1.59135
G	1	-2.20504	1.91918	0	0.0261438	0.0723171	0.361516	0.360004
N	2	-2.13834	1.88591	0	0.00653595	0.0406915	0.160622	0.15974
C	3	-1.3114	0.870582	0	0.0130719	0.0316256	0.413333	0.411744
G	4	-1.89291	1.50297	0	0.0326797	0.0723171	0.451895	0.450271
K	5	-2.14036	1.81868	0	0.0326797	0.0794856	0.411141	0.409554
R	6	-2.0663	1.77326	0	0.00653595	0.038794	0.168478	0.167562
K	7	-2.43924	2.2734	0	0.0261438	0.0794856	0.328912	0.327467
K	8	-2.73811	2.82413	0	0.0196078	0.0794856	0.246684	0.245468
K	9	-1.84148	1.44167	0	0.0392157	0.0794856	0.493369	0.49173
K	10	-2.43924	2.2734	0	0.0261438	0.0794856	0.328912	0.327467
K	11	-2.14036	1.81868	0	0.0326797	0.0794856	0.411141	0.409554
K	12	-3.33587	4.35068	0.249621	0.00653595	0.0794856	0.0822281	0.0817346
K	13	-2.43924	2.2734	0	0.0261438	0.0794856	0.328912	0.327467
K	14	-2.73811	2.82413	0	0.0196078	0.0794856	0.246684	0.245468
I	15	-1.6893	1.26561	0	0.0196078	0.049125	0.399142	0.39757
L	17	-1.79676	1.39107	0	0.0392157	0.0782205	0.501348	0.499708
S	18	-1.35677	0.949326	0	0.0326797	0.0584019	0.559567	0.55795
K	19	-2.14036	1.81868	0	0.0326797	0.0794856	0.411141	0.409554
K	20	-1.84148	1.44167	0	0.0392157	0.0794856	0.493369	0.49173
F	21	-1.52483	1.07836	0	0.0130719	0.0360531	0.362573	0.361059
C	22	-1.77337	1.35746	0	0.00653595	0.0316256	0.206667	0.205594
D	23	-1.83861	1.43952	0	0.0261438	0.0619861	0.421769	0.42017
F	24	-1.52483	1.07836	0	0.0130719	0.0360531	0.362573	0.361059
S	25	-1.01202	0.68924	0	0.0392157	0.0584019	0.67148	0.670032
K	26	-1.24372	0.87226	0	0.0522876	0.0794856	0.657825	0.656347
C	27	-1.77337	1.35746	0	0.00653595	0.0316256	0.206667	0.205594
K	28	-1.84148	1.44167	0	0.0392157	0.0794856	0.493369	0.49173
D	29	-2.17389	1.88878	0	0.0196078	0.0619861	0.316327	0.31491
KA	30	-0.0329026	0.558239	0	0.00653595	0.00675381	0.967742	0.967537
T	31	-1.66839	1.24675	0	0.0261438	0.0575585	0.454212	0.452587

### Sheet: Kme2
#kmer	position	statistics	p-value	corrected.p	frac.obs	frac.exp	obs/exp	local.r
QW	1	6.00955	3.81557	0	0.00813008	0.000406504	20	21.6814
NR	2	4.93251	3.58444	0	0.0121951	0.00121951	10	10.3814
RR	3	5.32348	4.60166	0.500597	0.0325203	0.00609756	5.33333	5.42936
RL	4	4.21655	3.48563	0	0.0243902	0.00514905	4.73684	4.81021
R	5	4.02396	3.99497	0	0.126016	0.0634671	1.98554	1.99356
LI	6	4.75208	3.65001	0	0.0162602	0.00216802	7.5	7.7044
VH	7	4.93251	3.58444	0	0.0121951	0.00121951	10	10.3814
SE	8	3.4748	2.78572	0	0.0162602	0.00338753	4.8	4.87562
AF	9	4.08803	3.21213	0	0.0162602	0.00271003	6	6.125
RQ	10	4.7034	3.7543	0	0.0203252	0.00325203	6.25	6.38686
QY	11	4.02656	2.94442	0	0.00813008	0.000813008	10	10.3814
TG	12	3.82034	3.02845	0	0.0162602	0.00298103	5.45455	5.55556
MM	13	4.93251	3.58444	0	0.0121951	0.00121951	10	10.3814
AG	14	4.42855	3.73954	0	0.0284553	0.00623306	4.56522	4.63263
E	15	4.4709	4.78376	0.682696	0.178862	0.0952006	1.87879	1.88555
E	17	4.03643	4.12479	0.0237268	0.170732	0.0952006	1.79339	1.79921
EY	18	4.11431	3.1185	0	0.0121951	0.00162602	7.5	7.7044
TP	19	3.94988	3.11783	0	0.0162602	0.00284553	5.71429	5.8264
TI	20	4.56618	3.53005	0	0.0162602	0.00230352	7.05882	7.23781
HE	21	4.35205	3.2584	0	0.0121951	0.00149051	8.18182	8.4289
VF	22	4.75208	3.65001	0	0.0162602	0.00216802	7.5	7.7044
WA	23	4.49225	3.17134	0	0.00813008	0.000677507	12	12.5641
AP	24	3.4774	2.84078	0	0.0203252	0.00487805	4.16667	4.22123
WK	25	4.02656	2.94442	0	0.00813008	0.000813008	10	10.3814
NH	26	5.11346	3.45142	0	0.00813008	0.000542005	15	15.9091
AR	27	4.48545	3.69923	0	0.0243902	0.00474255	5.14286	5.23132
DE	28	4.13311	3.41879	0	0.0243902	0.00528455	4.61538	4.68451
ND	29	4.7034	3.7543	0	0.0203252	0.00325203	6.25	6.38686
DC	30	5.11346	3.45142	0	0.00813008	0.000542005	15	15.9091
Y	31	1.91156	1.59911	0	0.0406504	0.0225544	1.80233	1.80825
K	1	-2.44043	2.19865	0	0.0569106	0.104511	0.544542	0.543532
T	2	-1.53611	1.13144	0	0.0325203	0.0548125	0.593301	0.592318
K	3	-2.02361	1.65358	0	0.0650406	0.104511	0.622334	0.621376
I	4	-2.14723	1.86315	0	0.0121951	0.0385523	0.316327	0.315446
M	5	-1.95739	1.60644	0	0.00813008	0.0291109	0.279279	0.27846
S	6	-1.62991	1.22365	0	0.0325203	0.0565172	0.575406	0.574411
K	7	-2.23202	1.91216	0	0.0609756	0.104511	0.583438	0.582448
K	8	-2.44043	2.19865	0	0.0569106	0.104511	0.544542	0.543532
K	9	-1.8152	1.42097	0	0.0691057	0.104511	0.66123	0.660317
K	10	-2.23202	1.91216	0	0.0609756	0.104511	0.583438	0.582448
K	11	-1.8152	1.42097	0	0.0691057	0.104511	0.66123	0.660317
K	12	-2.02361	1.65358	0	0.0650406	0.104511	0.622334	0.621376
K	13	-3.6909	4.64543	0.544372	0.0325203	0.104511	0.311167	0.310294
K	14	-1.8152	1.42097	0	0.0691057	0.104511	0.66123	0.660317
R	15	-1.99089	1.62614	0	0.0325203	0.0634671	0.512397	0.511379
L	17	-1.94606	1.56944	0	0.0406504	0.0729085	0.557554	0.556549
A	18	-1.68604	1.28782	0	0.0609756	0.0920535	0.662393	0.661482
K	19	-3.06566	3.2481	0	0.0447154	0.104511	0.427854	0.426858
K	20	-1.8152	1.42097	0	0.0691057	0.104511	0.66123	0.660317
K	21	-2.02361	1.65358	0	0.0650406	0.104511	0.622334	0.621376
M	22	-1.57815	1.14965	0	0.0121951	0.0291109	0.418919	0.417928
H	23	-1.28216	0.846491	0	0.00813008	0.0194073	0.418919	0.417928
T	24	-1.81622	1.42156	0	0.0284553	0.0548125	0.519139	0.518122
K	25	-1.60678	1.21261	0	0.0731707	0.104511	0.700125	0.69927
L	26	-1.45559	1.06645	0	0.0487805	0.0729085	0.669065	0.668162
K	27	-2.02361	1.65358	0	0.0650406	0.104511	0.622334	0.621376
E	28	-2.26348	1.95948	0	0.0528455	0.0952006	0.555096	0.55409
K	29	-2.44043	2.19865	0	0.0569106	0.104511	0.544542	0.543532
I	30	-1.4849	1.07017	0	0.0203252	0.0385523	0.527211	0.526195
F	31	-1.57815	1.14965	0	0.0121951	0.0291109	0.418919	0.417928

### Sheet: Kme3
#kmer	position	statistics	p-value	corrected.p	frac.obs	frac.exp	obs/exp	local.r
KW	1	5.29538	3.26836	0	0.00826446	0.000275482	30	39.5604
YS	2	5.29892	3.78736	0	0.0247934	0.00220386	11.25	12.3007
CM	3	5.29538	3.26836	0	0.00826446	0.000275482	30	39.5604
TW	4	5.29538	3.26836	0	0.00826446	0.000275482	30	39.5604
SE	5	4.09378	3.226	0	0.0330578	0.00550964	6	6.26087
VG	6	5.69451	4.45471	0.353654	0.0413223	0.00495868	8.33333	8.87574
YR	7	5.29538	3.26836	0	0.00826446	0.000275482	30	39.5604
GA	8	4.93563	3.59386	0	0.0247934	0.00247934	10	10.8108
SD	9	5.73307	4.0082	0	0.0247934	0.00192837	12.8571	14.2668
KC	10	5.29538	3.26836	0	0.00826446	0.000275482	30	39.5604
CI	11	5.29538	3.26836	0	0.00826446	0.000275482	30	39.5604
DC	12	5.29538	3.26836	0	0.00826446	0.000275482	30	39.5604
MM	13	5.29892	3.78736	0	0.0247934	0.00220386	11.25	12.3007
M	14	4.2793	4.01267	0	0.115702	0.0397227	2.91275	2.95993
T	15	1.92862	1.61988	0	0.0909091	0.0519861	1.74872	1.7597
IH	17	9.1744	5.43551	1.33445	0.0247934	0.000826446	30	39.5604
EN	18	3.71559	2.88174	0	0.0247934	0.00385675	6.42857	6.73317
MH	19	5.29538	3.26836	0	0.00826446	0.000275482	30	39.5604
HQ	20	5.29538	3.26836	0	0.00826446	0.000275482	30	39.5604
II	21	3.66088	2.75881	0	0.0165289	0.00192837	8.57143	9.14867
FL	22	3.66088	2.75881	0	0.0165289	0.00192837	8.57143	9.14867
L	23	3.79461	3.63462	0	0.173554	0.0799787	2.17	2.19137
CG	24	5.1149	3.45641	0	0.0165289	0.00110193	15	16.9811
GW	25	5.29538	3.26836	0	0.00826446	0.000275482	30	39.5604
WT	26	5.29538	3.26836	0	0.00826446	0.000275482	30	39.5604
MC	27	5.29538	3.26836	0	0.00826446	0.000275482	30	39.5604
SC	28	5.29538	3.26836	0	0.00826446	0.000275482	30	39.5604
ST	29	4.75743	3.66476	0	0.0330578	0.00440771	7.5	7.92952
AR	30	4.24154	3.32594	0	0.0330578	0.00523416	6.31579	6.60854
S	31	2.26663	1.91823	0	0.107438	0.0589176	1.82353	1.83613
E	1	-1.43186	1.02385	0	0.0578512	0.096241	0.601108	0.599117
K	2	-2.70752	2.70451	0	0.0330578	0.110104	0.300242	0.298501
A	3	-1.30319	0.908173	0	0.0495868	0.0821114	0.603896	0.601909
K	4	-2.99795	3.30222	0	0.0247934	0.110104	0.225182	0.223737
M	5	-1.77178	1.35147	0	0.00826446	0.0397227	0.208054	0.20669
K	6	-1.54582	1.13146	0	0.0661157	0.110104	0.600484	0.598492
D	7	-1.47358	1.03696	0	0.0247934	0.0554519	0.447115	0.445065
S	8	-1.20804	0.814093	0	0.0330578	0.0589176	0.561086	0.559041
K	9	-1.25539	0.883421	0	0.0743802	0.110104	0.675545	0.673723
S	10	-1.98019	1.62249	0	0.0165289	0.0589176	0.280543	0.278871
T	11	-1.34739	0.919189	0	0.0247934	0.0519861	0.476923	0.474853
K	12	-2.4171	2.20426	0	0.0413223	0.110104	0.375303	0.373359
K	13	-2.70752	2.70451	0	0.0330578	0.110104	0.300242	0.298501
K	14	-2.12667	1.7833	0	0.0495868	0.110104	0.450363	0.44831
R	15	-1.22349	0.843647	0	0.0495868	0.0797121	0.622074	0.620121
P	17	-1.84512	1.44849	0	0.00826446	0.0418555	0.197452	0.19614
K	18	-1.83624	1.4289	0	0.0578512	0.110104	0.525424	0.523354
S	19	-1.20804	0.814093	0	0.0330578	0.0589176	0.561086	0.559041
V	20	-1.77474	1.35767	0	0.0165289	0.0525193	0.314721	0.312934
M	21	-1.30631	0.864525	0	0.0165289	0.0397227	0.416107	0.414092
G	22	-1.41609	0.982076	0	0.0247934	0.0538523	0.460396	0.458335
G	23	-1.81883	1.41195	0	0.0165289	0.0538523	0.306931	0.305168
D	24	-1.8708	1.47772	0	0.0165289	0.0554519	0.298077	0.296343
A	25	-1.30319	0.908173	0	0.0495868	0.0821114	0.603896	0.601909
E	26	-2.04836	1.68835	0	0.0413223	0.096241	0.429363	0.427331
K	27	-0.964965	0.6785	0	0.0826446	0.110104	0.750605	0.749049
G	28	-1.01335	0.669254	0	0.0330578	0.0538523	0.613861	0.611892
D	29	-1.8708	1.47772	0	0.0165289	0.0554519	0.298077	0.296343
K	30	-1.83624	1.4289	0	0.0578512	0.110104	0.525424	0.523354
K	31	-1.25539	0.883421	0	0.0743802	0.110104	0.675545	0.673723

### Sheet: All_R-Me
#kmer	position	statistics	p-value	corrected.p	frac.obs	frac.exp	obs/exp	local.r
RN	1	4.00695	3.37086	0	0.0133588	0.00330789	4.03846	4.06206
AT	2	5.26983	4.73299	0.63193	0.019084	0.00419847	4.54545	4.57648
T	3	3.75272	3.68813	0	0.0858779	0.0501108	1.71376	1.7161
ST	4	4.7392	3.98828	0	0.0133588	0.00267176	5	5.03854
GN	5	3.04663	2.50194	0	0.00954198	0.00267176	3.57143	3.58907
DL	6	3.67012	3.12277	0	0.0152672	0.00451654	3.38028	3.39574
IY	7	5.38049	4.37572	0.274664	0.0114504	0.00171756	6.66667	6.73969
ED	8	3.67349	3.16115	0	0.0171756	0.00540712	3.17647	3.18974
D	9	3.99481	4.04543	0	0.0935114	0.0540507	1.73007	1.73249
VM	10	4.21315	3.39033	0	0.00954198	0.00178117	5.35714	5.40215
LE	11	5.10989	4.90189	0.800834	0.028626	0.00833333	3.43511	3.45118
E	12	3.08709	2.87748	0	0.127863	0.0893869	1.43044	1.43162
C	13	3.86431	3.63799	0	0.0419847	0.0189608	2.21429	2.21944
C	14	5.78614	6.32233	2.22127	0.0534351	0.0189608	2.81818	2.82801
C	15	7.38766	8.9793	4.87824	0.0629771	0.0189608	3.32143	3.33624
TG	17	4.47979	3.68541	0	0.0114504	0.00222646	5.14286	5.18392
LE	18	3.18767	2.74656	0	0.0209924	0.00833333	2.51908	2.52642
HE	19	4.10607	3.31096	0	0.00954198	0.00184478	5.17241	5.21401
IV	20	2.48533	2.06453	0	0.00954198	0.00330789	2.88462	2.89505
IS	21	4.27561	3.59917	0	0.0133588	0.00305344	4.375	4.40342
VV	22	3.10041	2.64843	0	0.019084	0.00744275	2.5641	2.57179
EE	23	3.22727	2.83891	0	0.028626	0.0127863	2.23881	2.24412
EL	24	2.94974	2.49547	0	0.0171756	0.00667939	2.57143	2.57918
DT	25	4.69933	3.74368	0	0.00954198	0.00152672	6.25	6.31338
KL	26	4.76777	4.10108	2.52815e-05	0.0152672	0.00330789	4.61538	4.64751
QK	27	3.24915	2.65915	0	0.00954198	0.00248092	3.84615	3.8672
LP	28	3.97119	3.39258	0	0.0152672	0.00413486	3.69231	3.71141
AI	29	3.42208	2.83414	0	0.0114504	0.00311705	3.67347	3.69234
K	30	3.17838	2.92704	0	0.0744275	0.0454937	1.63599	1.63799
F	31	2.53906	2.17949	0	0.0496183	0.0305344	1.625	1.62694
E	1	-1.96586	1.59374	0	0.0648855	0.0893869	0.725895	0.725515
V	2	-1.40713	1.0496	0	0.0610687	0.0775055	0.787927	0.787608
E	3	-2.88457	2.84995	0	0.0534351	0.0893869	0.597796	0.597337
E	4	-2.73145	2.60544	0	0.0553435	0.0893869	0.619146	0.618695
Q	5	-1.75826	1.36901	0	0.0248092	0.0398301	0.622875	0.622426
T	6	-2.65468	2.55623	0	0.0248092	0.0501108	0.495086	0.494609
R	7	-2.67117	2.50048	0	0.0667939	0.10213	0.654008	0.653576
R	8	-3.39248	3.73559	0	0.0572519	0.10213	0.560579	0.560108
R	9	-3.96952	4.98358	0.882517	0.0496183	0.10213	0.485835	0.485358
R	10	-3.24821	3.46132	0	0.0591603	0.10213	0.579265	0.578799
R	11	-3.53674	4.02442	0	0.0553435	0.10213	0.541893	0.541418
R	12	-3.96952	4.98358	0.882517	0.0496183	0.10213	0.485835	0.485358
R	13	-4.40231	6.09438	1.99332	0.0438931	0.10213	0.429777	0.429309
R	14	-4.97935	7.84582	3.74476	0.0362595	0.10213	0.355033	0.354596
R	15	-4.11378	5.33612	1.23506	0.0477099	0.10213	0.467149	0.466673
R	17	-1.37281	1.02626	0	0.0839695	0.10213	0.822182	0.821903
D	18	-1.60789	1.22237	0	0.0381679	0.0540507	0.70615	0.705754
N	19	-1.66674	1.27318	0	0.0229008	0.0365673	0.626263	0.625815
R	20	-2.81543	2.72113	0	0.0648855	0.10213	0.635322	0.63488
Q	21	-1.75826	1.36901	0	0.0248092	0.0398301	0.622875	0.622426
R	22	-3.24821	3.46132	0	0.0591603	0.10213	0.579265	0.578799
D	23	-1.80109	1.4165	0	0.0362595	0.0540507	0.670843	0.670421
G	24	-2.16977	1.84236	0	0.0381679	0.0608225	0.62753	0.627084
R	25	-3.10395	3.20112	0	0.0610687	0.10213	0.597951	0.597491
R	26	-3.10395	3.20112	0	0.0610687	0.10213	0.597951	0.597491
I	27	-1.48685	1.10581	0	0.0305344	0.0438316	0.696629	0.696225
E	28	-1.81274	1.43005	0	0.0667939	0.0893869	0.747245	0.746884
D	29	-1.80109	1.4165	0	0.0362595	0.0540507	0.670843	0.670421
R	30	-2.67117	2.50048	0	0.0667939	0.10213	0.654008	0.653576
R	31	-2.67117	2.50048	0	0.0667939	0.10213	0.654008	0.653576

### Sheet: Rme
#kmer	position	statistics	p-value	corrected.p	frac.obs	frac.exp	obs/exp	local.r
QW	1	6.26264	4.25151	0.150452	0.00789474	0.000526316	15	15.5753
AT	2	4.12924	3.41	0	0.0157895	0.00342105	4.61538	4.65984
T	3	3.49943	3.31222	0	0.0894737	0.0502547	1.78041	1.78408
TV	4	4.00948	3.37632	0	0.0184211	0.0045614	4.03846	4.0711
SK	5	3.27156	2.63762	0	0.0105263	0.00236842	4.44444	4.48521
KF	6	3.23491	2.56682	0	0.00789474	0.00149123	5.29412	5.35479
DI	7	4.00527	3.23795	0	0.0131579	0.00263158	5	5.05333
DE	8	4.14027	3.48782	0	0.0184211	0.00438596	4.2	4.23576
D	9	4.73638	5.08685	0.985789	0.107895	0.0533107	2.02389	2.02937
VN	10	3.7239	3.02558	0	0.0131579	0.00289474	4.54545	4.58838
LE	11	4.29723	3.84789	0	0.0289474	0.00859649	3.36735	3.38851
VC	12	3.58148	2.85837	0	0.0105263	0.00210526	5	5.05333
C	13	4.7735	4.77729	0.676236	0.0578947	0.0219864	2.6332	2.6446
C	14	6.87249	7.94463	3.84357	0.0736842	0.0219864	3.35135	3.37227
C	15	7.92198	9.74513	5.64407	0.0815789	0.0219864	3.71042	3.73715
PL	17	2.74868	2.27108	0	0.0131579	0.00412281	3.19149	3.21005
LH	18	2.37607	1.98642	0	0.00789474	0.00219298	3.6	3.62487
HE	19	3.81833	3.02392	0	0.0105263	0.00192982	5.45455	5.51942
AW	20	6.94174	4.55684	0.455783	0.00789474	0.000438596	18	18.8453
IS	21	5.1259	4.18811	0.0870514	0.0157895	0.00254386	6.2069	6.29336
VV	22	4.18526	3.69174	0	0.0263158	0.00763158	3.44828	3.4707
HS	23	3.7107	2.8703	0	0.00789474	0.00122807	6.42857	6.52199
EK	24	3.53464	3.00466	0	0.0210526	0.00649123	3.24324	3.26255
FP	25	4.56432	3.52514	0	0.0105263	0.00149123	7.05882	7.1735
LS	26	3.15335	2.64165	0	0.0184211	0.00596491	3.08824	3.10535
GD	27	3.3227	2.71779	0	0.0131579	0.00333333	3.94737	3.97831
GW	28	5.29494	3.77451	0	0.00789474	0.000701754	11.25	11.5627
YH	29	6.26264	4.25151	0.150452	0.00789474	0.000526316	15	15.5753
KP	30	4.11313	3.11549	0	0.00789474	0.00105263	7.5	7.63087
F	31	2.04129	1.69892	0	0.05	0.0316638	1.57909	1.5815
E	1	-1.69592	1.30701	0	0.0631579	0.0877759	0.719536	0.719004
R	2	-1.15308	0.848564	0	0.0842105	0.102122	0.824605	0.824224
E	3	-2.0585	1.69913	0	0.0578947	0.0877759	0.659574	0.658983
E	4	-2.0585	1.69913	0	0.0578947	0.0877759	0.659574	0.658983
Q	5	-1.78432	1.39137	0	0.0210526	0.0387097	0.54386	0.543206
T	6	-2.84044	2.93807	0	0.0184211	0.0502547	0.366554	0.365942
H	7	-1.80263	1.40787	0	0.00789474	0.0212224	0.372	0.371385
R	8	-3.52482	4.08332	0	0.0473684	0.102122	0.46384	0.463185
R	9	-2.84718	2.79909	0	0.0578947	0.102122	0.566916	0.566269
R	10	-3.01659	3.08833	0	0.0552632	0.102122	0.541147	0.540493
R	11	-3.35541	3.72935	0	0.05	0.102122	0.489609	0.488951
R	12	-3.186	3.39806	0	0.0526316	0.102122	0.515378	0.51472
R	13	-3.86364	4.8645	0.763445	0.0421053	0.102122	0.412303	0.411664
R	14	-4.37187	6.24275	2.14169	0.0342105	0.102122	0.334996	0.334409
R	15	-3.52482	4.08332	0	0.0473684	0.102122	0.46384	0.463185
L	17	-1.68329	1.29425	0	0.0605263	0.0845501	0.715863	0.715327
C	18	-1.87329	1.4957	0	0.00789474	0.0219864	0.359073	0.358467
C	19	-1.87329	1.4957	0	0.00789474	0.0219864	0.359073	0.358467
R	20	-2.16954	1.8288	0	0.0684211	0.102122	0.669992	0.669409
Q	21	-1.51839	1.12041	0	0.0236842	0.0387097	0.611842	0.611216
R	22	-3.01659	3.08833	0	0.0552632	0.102122	0.541147	0.540493
D	23	-1.65736	1.26249	0	0.0342105	0.0533107	0.64172	0.641114
I	24	-1.6394	1.24068	0	0.0263158	0.0434635	0.605469	0.604839
R	25	-2.67777	2.52939	0	0.0605263	0.102122	0.592685	0.592049
R	26	-2.50836	2.27833	0	0.0631579	0.102122	0.618454	0.617832
C	27	-1.52346	1.10376	0	0.0105263	0.0219864	0.478764	0.478107
E	28	-1.69592	1.30701	0	0.0631579	0.0877759	0.719536	0.719004
D	29	-2.34241	2.09405	0	0.0263158	0.0533107	0.493631	0.492972
R	30	-2.67777	2.52939	0	0.0605263	0.102122	0.592685	0.592049
R	31	-2.33895	2.04506	0	0.0657895	0.102122	0.644223	0.643619

### Sheet: Rme2
#kmer	position	statistics	p-value	corrected.p	frac.obs	frac.exp	obs/exp	local.r
PC	1	7.4895	4.33676	0.235698	0.0138889	0.000462963	30	37.6316
CG	2	5.11445	3.45484	0	0.0138889	0.000925926	15	16.6279
NC	3	5.29526	3.2678	0	0.00694444	0.000231481	30	37.6316
FP	4	5.11445	3.45484	0	0.0138889	0.000925926	15	16.6279
HT	5	3.61562	2.67522	0	0.00694444	0.000462963	15	16.6279
CS	6	5.29526	3.2678	0	0.00694444	0.000231481	30	37.6316
CQ	7	7.4895	4.33676	0.235698	0.0138889	0.000462963	30	37.6316
QT	8	6.94424	4.56723	0.466172	0.0208333	0.00115741	18	20.4286
HH	9	5.29526	3.2678	0	0.00694444	0.000231481	30	37.6316
HQ	10	7.4895	4.33676	0.235698	0.0138889	0.000462963	30	37.6316
WL	11	5.29526	3.2678	0	0.00694444	0.000231481	30	37.6316
VP	12	4.39855	3.42738	0	0.0277778	0.00416667	6.66667	6.94175
AM	13	5.70002	4.23861	0.137546	0.0277778	0.00277778	10	10.6716
AP	14	5.31956	4.1966	0.0955439	0.0347222	0.00462963	7.5	7.85714
P	15	3.0041	2.62119	0	0.0902778	0.0407706	2.21429	2.23325
WA	17	5.29526	3.2678	0	0.00694444	0.000231481	30	37.6316
HY	18	6.01041	3.81908	0	0.0138889	0.000694444	20	23.0645
MS	19	5.11445	3.45484	0	0.0138889	0.000925926	15	16.6279
EW	20	5.29526	3.2678	0	0.00694444	0.000231481	30	37.6316
CC	21	5.29526	3.2678	0	0.00694444	0.000231481	30	37.6316
CF	22	5.29526	3.2678	0	0.00694444	0.000231481	30	37.6316
PK	23	5.29526	3.2678	0	0.00694444	0.000231481	30	37.6316
CD	24	5.29526	3.2678	0	0.00694444	0.000231481	30	37.6316
YS	25	6.01041	3.81908	0	0.0138889	0.000694444	20	23.0645
KL	26	7.28336	5.43317	1.33211	0.0347222	0.00277778	12.5	13.5932
QK	27	4.62416	3.41902	0	0.0208333	0.00231481	9	9.53333
VH	28	5.29526	3.2678	0	0.00694444	0.000231481	30	37.6316
TC	29	5.29526	3.2678	0	0.00694444	0.000231481	30	37.6316
YY	30	5.29526	3.2678	0	0.00694444	0.000231481	30	37.6316
D	31	3.2385	2.91488	0	0.118056	0.0560036	2.108	2.12446
L	1	-1.87613	1.48017	0	0.0416667	0.0853495	0.488189	0.486448
I	2	-1.39041	0.959762	0	0.0208333	0.0448029	0.465	0.463267
E	3	-2.14076	1.80949	0	0.0416667	0.093638	0.444976	0.443256
E	4	-1.85471	1.45459	0	0.0486111	0.093638	0.519139	0.517399
L	5	-1.87613	1.48017	0	0.0416667	0.0853495	0.488189	0.486448
R	6	-1.29595	0.920882	0	0.0694444	0.102151	0.679825	0.678306
R	7	-2.39662	2.16951	0	0.0416667	0.102151	0.407895	0.406213
D	8	-1.83554	1.43536	0	0.0208333	0.0560036	0.372	0.370373
R	9	-2.94695	3.16504	0	0.0277778	0.102151	0.27193	0.270552
P	10	-2.05258	1.75065	0	0.00694444	0.0407706	0.17033	0.169347
S	11	-1.82729	1.42535	0	0.0208333	0.0557796	0.373494	0.371865
R	12	-2.39662	2.16951	0	0.0416667	0.102151	0.407895	0.406213
R	13	-2.12145	1.77826	0	0.0486111	0.102151	0.475877	0.474139
R	14	-2.39662	2.16951	0	0.0416667	0.102151	0.407895	0.406213
T	15	-2.36185	2.25885	0	0.00694444	0.0497312	0.13964	0.138805
E	17	-0.996561	0.700191	0	0.0694444	0.093638	0.741627	0.740289
F	18	-1.51085	1.04148	0	0.00694444	0.0275538	0.252033	0.250721
L	19	-1.57788	1.16267	0	0.0486111	0.0853495	0.569554	0.567845
R	20	-1.84628	1.44443	0	0.0555556	0.102151	0.54386	0.54213
R	21	-1.84628	1.44443	0	0.0555556	0.102151	0.54386	0.54213
R	22	-1.29595	0.920882	0	0.0694444	0.102151	0.679825	0.678306
A	23	-1.58372	1.17076	0	0.0555556	0.094086	0.590476	0.58879
G	24	-1.78647	1.37731	0	0.0277778	0.0642921	0.432056	0.430347
R	25	-1.57112	1.16065	0	0.0625	0.102151	0.611842	0.610186
R	26	-1.84628	1.44443	0	0.0555556	0.102151	0.54386	0.54213
I	27	-2.19606	1.97707	0	0.00694444	0.0448029	0.155	0.154089
L	28	-1.57788	1.16267	0	0.0486111	0.0853495	0.569554	0.567845
A	29	-1.29829	0.919529	0	0.0625	0.094086	0.664286	0.66273
L	30	-1.57788	1.16267	0	0.0486111	0.0853495	0.569554	0.567845
L	31	-1.57788	1.16267	0	0.0486111	0.0853495	0.569554	0.567845
