## Supplemental Table 7 for "Non-histone protein methylation in *Trypanosoma cruzi* epimastigotes"

### Sheet: Proteins_me_ph
Methylated and phosphorylated common proteins identified
Gene ID	Product Description	Ref methylproteome	Ref phosphoproteome
TcCLB.506367.30	1,2-Dihydroxy-3-keto-5-methylthiopentene dioxygenase, putative	This work	Amorim et al 2017
TcCLB.511419.50	3-phosphoglycerate kinase, glycosomal	This work	Lucena et al 2019
TcCLB.510765.60	60S ribosomal protein L5, putative	This work	Amorim et al 2017
TcCLB.504949.14	60S ribosomal protein L6, putative	This work	Marchini et al 2011
TcCLB.504057.90	AAA domain containing protein, putative	This work	Amorim et al 2017
TcCLB.504427.110	acetyl-CoA synthetase, putative	This work	Amorim et al 2017
TcCLB.510777.20	aspartyl-tRNA synthetase, putative	This work	Amorim et al 2017
TcCLB.506691.14	ATP-dependent DEAD/H RNA helicase, putative (fragment)	This work	Amorim et al 2017
TcCLB.510749.30	Autophagy-related protein 24	This work	Amorim et al 2017
TcCLB.506563.40	beta tubulin, putative	This work	Marchini et al 2011
TcCLB.506127.150	BRO1-like domain/ALIX V-shaped domain binding to HIV, putative	This work	Amorim et al 2017
TcCLB.505985.9	calpain cysteine peptidase, putative (fragment)	This work	Marchini et al 2011
TcCLB.509013.10	calpain-like cysteine peptidase, putative	This work	Amorim et al 2017
TcCLB.510801.10	calpain-like cysteine peptidase, putative (fragment)	This work	Marchini et al 2011
TcCLB.510861.140	CAMK/CAMKL family protein kinase, putative	This work	Amorim et al 2017
TcCLB.508461.280	cAMP-dependent protein kinase catalytic subunit 2	This work	Marchini et al 2011
TcCLB.506167.50	clathrin heavy chain, putative	This work	Amorim et al 2017
TcCLB.511211.20	Coatomer subunit gamma	This work	Amorim et al 2017
TcCLB.506559.550	Coiled-coil and C2 domain-containing protein	This work	Marchini et al 2011
TcCLB.506475.100	conserved protein, unknown function	This work	Marchini et al 2011
TcCLB.506721.30	cysteine peptidase, Clan CA, family C2, putative	This work	Marchini et al 2011
TcCLB.506859.180	cytoskeleton associated protein, putative	This work	Marchini et al 2011
TcCLB.508265.100	cytoskeleton associated protein, putative	This work	Marchini et al 2011
TcCLB.511815.170	cytoskeleton associated protein, putative	This work	Marchini et al 2011
TcCLB.508555.60	cytoskeleton-associated protein CAP5.5, putative	This work	Amorim et al 2017
TcCLB.509237.130	cytoskeleton-associated protein CAP5.5, putative	This work	Marchini et al 2011
TcCLB.508693.20	DNA topoisomerase IB, large subunit, putative	This work	Marchini et al 2011
TcCLB.508831.4	dynein heavy chain, putative	This work	Marchini et al 2011
TcCLB.509585.10	dynein heavy chain, putative	This work	Marchini et al 2011
TcCLB.508169.20	elongation factor 2, putative	This work	Amorim et al 2017
TcCLB.506357.40	Elongation factor Tu, mitochondrial, putative	This work	Amorim et al 2017
TcCLB.511585.190	Eukaryotic initiation factor 4A-1	This work	Amorim et al 2017
TcCLB.507611.310	eukaryotic translation initiation factor 3 subunit c	This work	Amorim et al 2017
TcCLB.507723.130	eukaryotic translation initiation factor 3 subunit c	This work	Marchini et al 2011
TcCLB.511353.10	FK506-binding protein (FKBP)-type peptidyl-prolyl isomerase, putative	This work	Amorim et al 2017
TcCLB.503571.19	FLA1-binding protein	This work	Amorim et al 2017
TcCLB.509631.140	Flagellar attachment zone protein 1, putative	This work	Amorim et al 2017
TcCLB.509023.10	flagellar pocket cytoskeletal protein bilbo1	This work	Marchini et al 2011
TcCLB.503479.40	Flagellum attachment zone protein 6	This work	Amorim et al 2017
TcCLB.508719.70	flagellum targeting protein kharon1, putative	This work	Marchini et al 2011
TcCLB.509791.189	flagellum targeting protein kharon1, putative (fragment)	This work	Marchini et al 2011
TcCLB.510301.40	Gem-associated protein 2, putative	This work	Marchini et al 2011
TcCLB.511531.50	glucosamine-6-phosphate isomerase, putative	This work	Lucena et al 2019
TcCLB.507875.20	glutamate dehydrogenase, putative	This work	Amorim et al 2017
TcCLB.507009.10	glycosomal membrane protein, putative	This work	Lucena et al 2019
TcCLB.504149.110	GTP-binding protein, putative	This work	Amorim et al 2017
TcCLB.506135.9	heat shock 70 kDa protein, putative (fragment)	This work	Lucena et al 2019
TcCLB.507831.60	heat shock protein 110, putative	This work	Amorim et al 2017
TcCLB.511211.160	heat shock protein 70 (hsp70), putative	This work	Amorim et al 2017
TcCLB.511211.170	heat shock protein 70 (hsp70), putative	This work	Amorim et al 2017
TcCLB.508203.56	histone H4, putative	This work	Amorim et al 2017
TcCLB.510351.11	histone H4, putative	This work	Amorim et al 2017
TcCLB.503487.20	hypothetical protein	This work	Lucena et al 2019
TcCLB.503579.60	hypothetical protein	This work	Amorim et al 2017
TcCLB.506635.50	hypothetical protein	This work	Amorim et al 2017
TcCLB.506863.20	hypothetical protein	This work	Amorim et al 2017
TcCLB.509137.20	hypothetical protein	This work	Amorim et al 2017
TcCLB.503653.20	hypothetical protein, conserved	This work	Amorim et al 2017
TcCLB.504147.250	hypothetical protein, conserved	This work	Amorim et al 2017
TcCLB.504153.200	hypothetical protein, conserved	This work	Amorim et al 2017
TcCLB.504163.90	hypothetical protein, conserved	This work	Amorim et al 2017
TcCLB.504423.30	hypothetical protein, conserved	This work	Marchini et al 2011
TcCLB.506375.120	hypothetical protein, conserved	This work	Lucena et al 2019
TcCLB.506407.100	hypothetical protein, conserved	This work	Amorim et al 2017
TcCLB.506625.100	hypothetical protein, conserved	This work	Marchini et al 2011
TcCLB.506625.240	hypothetical protein, conserved	This work	Amorim et al 2017
TcCLB.506681.40	hypothetical protein, conserved	This work	Marchini et al 2011
TcCLB.506775.130	hypothetical protein, conserved	This work	Amorim et al 2017
TcCLB.506885.330	hypothetical protein, conserved	This work	Amorim et al 2017
TcCLB.506945.320	hypothetical protein, conserved	This work	Marchini et al 2011
TcCLB.507049.179	hypothetical protein, conserved	This work	Marchini et al 2011
TcCLB.507569.10	hypothetical protein, conserved	This work	Marchini et al 2011
TcCLB.507603.110	hypothetical protein, conserved	This work	Amorim et al 2017
TcCLB.507809.100	hypothetical protein, conserved	This work	Amorim et al 2017
TcCLB.507809.50	hypothetical protein, conserved	This work	Lucena et al 2019
TcCLB.507993.110	hypothetical protein, conserved	This work	Amorim et al 2017
TcCLB.508179.30	hypothetical protein, conserved	This work	Lucena et al 2019
TcCLB.508347.120	hypothetical protein, conserved	This work	Amorim et al 2017
TcCLB.508443.30	hypothetical protein, conserved	This work	Marchini et al 2011
TcCLB.508461.550	hypothetical protein, conserved	This work	Marchini et al 2011
TcCLB.508669.10	hypothetical protein, conserved	This work	Marchini et al 2011
TcCLB.508723.50	hypothetical protein, conserved	This work	Amorim et al 2017
TcCLB.508839.20	hypothetical protein, conserved	This work	Amorim et al 2017
TcCLB.508909.210	hypothetical protein, conserved	This work	Marchini et al 2011
TcCLB.508911.60	hypothetical protein, conserved	This work	Marchini et al 2011
TcCLB.509007.20	hypothetical protein, conserved	This work	Marchini et al 2011
TcCLB.509647.130	hypothetical protein, conserved	This work	Marchini et al 2011
TcCLB.510001.20	hypothetical protein, conserved	This work	Marchini et al 2011
TcCLB.510101.350	hypothetical protein, conserved	This work	Amorim et al 2017
TcCLB.510311.50	hypothetical protein, conserved	This work	Amorim et al 2017
TcCLB.510317.40	hypothetical protein, conserved	This work	Amorim et al 2017
TcCLB.510877.30	hypothetical protein, conserved	This work	Marchini et al 2011
TcCLB.511131.80	hypothetical protein, conserved	This work	Amorim et al 2017
TcCLB.511217.170	hypothetical protein, conserved	This work	Marchini et al 2011
TcCLB.511319.20	hypothetical protein, conserved	This work	Marchini et al 2011
TcCLB.511433.10	hypothetical protein, conserved	This work	Amorim et al 2017
TcCLB.511435.40	hypothetical protein, conserved	This work	Marchini et al 2011
TcCLB.511693.20	hypothetical protein, conserved	This work	Marchini et al 2011
TcCLB.506211.40	intraflagellar transport protein 52	This work	Amorim et al 2017
TcCLB.506811.10	kinesin, putative	This work	Marchini et al 2011
TcCLB.510101.280	kinesin, putative	This work	Amorim et al 2017
TcCLB.507601.10	kinetoplastid-specific phospho-protein phosphatase, putative	This work	Marchini et al 2011
TcCLB.510101.50	Lanosterol 14-alpha demethylase	This work	Amorim et al 2017
TcCLB.508707.310	leucine rich repeat protein, putative	This work	Marchini et al 2011
TcCLB.504153.160	Metallocarboxypeptidase 1	This work	Lucena et al 2019
TcCLB.506467.29	methyltransferase domain containing protein, putative	This work	Lucena et al 2019
TcCLB.507615.19	microtubule-associated protein, putative, (fragment)	This work	Marchini et al 2011
TcCLB.508347.159	microtubule-associated protein, putative, (fragment)	This work	Lucena et al 2019
TcCLB.506885.340	Mitochondrial import receptor subunit ATOM40, putative	This work	Amorim et al 2017
TcCLB.510089.110	mitochondrial RNA binding complex 1 subunit, putative	This work	Amorim et al 2017
TcCLB.510579.70	nascent polypeptide associated complex subunit, putative	This work	Marchini et al 2011
TcCLB.509979.150	nitrilase, putative	This work	Amorim et al 2017
TcCLB.510565.179	Nucleolar protein 287, putative	This work	Amorim et al 2017
TcCLB.504153.330	Nucleoporin NUP59	This work	Amorim et al 2017
TcCLB.504769.80	Nucleoporin NUP92	This work	Marchini et al 2011
TcCLB.508989.9	nucleoside phosphorylase, putative	This work	Amorim et al 2017
TcCLB.508441.10	NUP-1 protein, putative	This work	Marchini et al 2011
TcCLB.504199.20	p25-alpha, putative	This work	Marchini et al 2011
TcCLB.511215.119	Paraflagellar rod protein 2	This work	Marchini et al 2011
TcCLB.509617.20	paraflagellar rod protein 3, putative	This work	Marchini et al 2011
TcCLB.508387.160	Phosphatidylinositol 4-phosphate 5-kinase, putative	This work	Marchini et al 2011
TcCLB.508637.90	phosphoglucomutase	This work	Marchini et al 2011
TcCLB.511911.130	phosphoglucomutase	This work	Amorim et al 2017
TcCLB.506405.10	phosphomannomutase-like protein, putative	This work	Amorim et al 2017
TcCLB.510431.250	phosphoribosylpyrophosphate synthetase, putative	This work	Amorim et al 2017
TcCLB.506885.70	polyadenylate-binding protein 1, putative	This work	Lucena et al 2019
TcCLB.509103.10	pre-mRNA splicing factor 19, putative	This work	Amorim et al 2017
TcCLB.508461.80	prostaglandin F2alpha synthase	This work	Marchini et al 2011
TcCLB.508799.270	protein associated with differentiation 8, putative	This work	Marchini et al 2011
TcCLB.506227.150	protein kinase A regulatory subunit	This work	Amorim et al 2017
TcCLB.506945.250	Protein of unknown function (DUF773), putative	This work	Lucena et al 2019
TcCLB.510603.80	protein tyrosine phosphatase-like protein, putative	This work	Lucena et al 2019
TcCLB.506649.20	P-type H+-ATPase, putative	This work	Amorim et al 2017
TcCLB.510963.39	PUB domain containing protein, putative	This work	Lucena et al 2019
TcCLB.503749.5	pyrroline-5-carboxylate synthetase-like protein, putative (fragment)	This work	Amorim et al 2017
TcCLB.506297.190	pyruvate phosphate dikinase, putative	This work	Marchini et al 2011
TcCLB.508461.270	rab7 GTP binding protein, putative	This work	Marchini et al 2011
TcCLB.511491.40	Rab-GTPase-TBC domain containing protein, putative	This work	Marchini et al 2011
TcCLB.504013.60	regulatory subunit of protein kinase a-like protein, putative	This work	Marchini et al 2011
TcCLB.507611.10	retrotransposon hot spot (RHS) protein, putative	This work	Marchini et al 2011
TcCLB.511929.30	retrotransposon hot spot (RHS) protein, putative	This work	Marchini et al 2011
TcCLB.510879.110	ribosomal protein L3, putative	This work	Amorim et al 2017
TcCLB.510879.120	ribosomal protein L3, putative	This work	Amorim et al 2017
TcCLB.507511.30	RNA capping enzyme, cytoplasmic	This work	Marchini et al 2011
TcCLB.509011.20	RNA polymerase IIA largest subunit, putative	This work	Amorim et al 2017
TcCLB.511277.580	RNA-binding protein 29, putative	This work	Marchini et al 2011
TcCLB.508569.90	RNA-binding protein 33 (RNA-binding motif protein 33)	This work	Marchini et al 2011
TcCLB.509317.60	RNA-binding protein, putative	This work	Marchini et al 2011
TcCLB.503637.30	serine peptidase, Clan SC, Family S9B	This work	Marchini et al 2011
TcCLB.511395.90	Serine/threonine-protein kinase NEK14, putative	This work	Lucena et al 2019
TcCLB.504153.280	SMC domain containing protein 2	This work	Marchini et al 2011
TcCLB.511633.70	STE/STE11 serine/threonine-protein kinase, putative	This work	Marchini et al 2011
TcCLB.504191.10	sterol 24-c-methyltransferase, putative	This work	Marchini et al 2011
TcCLB.505683.10	sterol 24-c-methyltransferase, putative	This work	Marchini et al 2011
TcCLB.508357.90	T-complex protein 1, beta subunit, putative	This work	Amorim et al 2017
TcCLB.503419.30	thiol-dependent reductase 1, putative	This work	Amorim et al 2017
TcCLB.510771.9	Thioredoxin-like/Protein of unknown function (DUF3638)/Protein of unknown function (DUF3645), putative	This work	Amorim et al 2017
TcCLB.511181.80	threonyl-tRNA synthetase, putative	This work	Amorim et al 2017
TcCLB.511711.110	TLR4 regulator and MIR-interacting MSAP, putative	This work	Lucena et al 2019
TcCLB.503477.20	transaldolase, putative	This work	Amorim et al 2017
TcCLB.511625.10	transcription initiation protein, putative	This work	Amorim et al 2017
TcCLB.509099.50	trypanothione synthetase	This work	Amorim et al 2017
TcCLB.510187.30	tyrosine aminotransferase	This work	Marchini et al 2011
TcCLB.510795.10	tyrosine aminotransferase	This work	Marchini et al 2011
TcCLB.503577.20	U2 splicing auxiliary factor, putative	This work	Amorim et al 2017
TcCLB.419703.20	ubiquitin carboxyl-terminal hydrolase, putative	This work	Amorim et al 2017
TcCLB.510741.229	ubiquitin-activating enzyme E1, putative	This work	Amorim et al 2017
TcCLB.508569.20	ubiquitin-protein ligase, putative	This work	Amorim et al 2017
TcCLB.506239.40	U-box domain containing protein, putative	This work	Amorim et al 2017
TcCLB.506529.130	WD repeat and HMG-box DNA-binding protein, putative	This work	Amorim et al 2017
TcCLB.507011.80	zinc finger protein, putative	This work	Amorim et al 2017

### Sheet: TritrypDB_GO_enrichment_BP
Functional enrichment of methylated and phosphorylated common proteins identified
Category	GO ID	Name	Bgd count	Result count	Result gene list	Pct of bgd	Fold enrichment	Odds ratio	P-value	Benjamini	Bonferroni
CC	GO:0005929	cilium	157	15	C4B63_10g288,C4B63_10g289,C4B63_10g290,C4B63_10g291,C4B63_20g302,C4B63_20g303,C4B63_27g168,C4B63_4g431,C4B63_55g34,C4B63_55g36,C4B63_55g38,C4B63_55g40,C4B63_55g42,C4B63_55g44,C4B63_55g59,	9.6	6.64	8.1	5.94258e-09	8.91387e-08	8.91387e-08
MF	GO:0003674	molecular function	6403	112	C4B63_101g10,C4B63_101g15,C4B63_101g3,C4B63_101g4,C4B63_101g5,C4B63_101g9,C4B63_10g160,C4B63_10g288,C4B63_10g289,C4B63_10g290,C4B63_10g291,C4B63_113g41,C4B63_113g42,C4B63_128g307c,C4B63_128g308c,C4B63_128g53,C4B63_128g54,C4B63_12g205,C4B63_12g220,C4B63_12g221,C4B63_12g232,C4B63_12g253,C4B63_133g41,C4B63_133g56,C4B63_13g152,C4B63_13g153,C4B63_13g154,C4B63_14g248,C4B63_16g17,C4B63_175g16,C4B63_17g1…	1.7	1.22	3.45	4.22456e-06	8.87159e-05	8.87159e-05
BP	GO:0008150	biological process	3626	70	C4B63_101g10,C4B63_101g15,C4B63_101g3,C4B63_101g4,C4B63_101g5,C4B63_101g9,C4B63_10g160,C4B63_113g41,C4B63_113g42,C4B63_12g205,C4B63_12g220,C4B63_12g221,C4B63_12g232,C4B63_12g253,C4B63_133g41,C4B63_14g248,C4B63_16g17,C4B63_175g16,C4B63_17g130,C4B63_184g12,C4B63_19g207,C4B63_19g218,C4B63_19g219,C4B63_19g221,C4B63_19g225,C4B63_19g227,C4B63_19g230,C4B63_19g43,C4B63_206g13,C4B63_20g153,C4B63_20g170,C4…	1.9	1.34	1.81	0.000789643	0.0181618	0.0181618
CC	GO:0043226	organelle	1520	36	C4B63_10g288,C4B63_10g289,C4B63_10g290,C4B63_10g291,C4B63_128g307c,C4B63_128g308c,C4B63_133g41,C4B63_175g16,C4B63_184g12,C4B63_206g13,C4B63_20g302,C4B63_20g303,C4B63_22g172,C4B63_26g263,C4B63_27g168,C4B63_2g708,C4B63_41g241,C4B63_42g223,C4B63_43g197,C4B63_46g12,C4B63_48g134,C4B63_4g431,C4B63_55g34,C4B63_55g36,C4B63_55g38,C4B63_55g40,C4B63_55g42,C4B63_55g44,C4B63_55g59,C4B63_61g107,C4B63_7g241,C4B…	2.4	1.65	1.93	0.0011272	0.008454	0.016908
MF	GO:0003924	GTPase activity	114	7	C4B63_12g253,C4B63_13g152,C4B63_13g153,C4B63_13g154,C4B63_22g172,C4B63_2g161,C4B63_4g188,	6.1	4.27	4.69	0.00124264	0.0130478	0.0260955
MF	GO:0043167	ion binding	2086	44	C4B63_101g3,C4B63_101g4,C4B63_101g5,C4B63_12g205,C4B63_12g220,C4B63_12g221,C4B63_12g232,C4B63_12g253,C4B63_133g41,C4B63_133g56,C4B63_13g152,C4B63_13g153,C4B63_13g154,C4B63_14g248,C4B63_16g17,C4B63_206g13,C4B63_20g153,C4B63_22g172,C4B63_22g311,C4B63_23g275,C4B63_27g168,C4B63_2g161,C4B63_2g187,C4B63_2g189,C4B63_2g380,C4B63_2g395,C4B63_2g731,C4B63_38g53,C4B63_3g1104,C4B63_42g202,C4B63_42g203,C4B63_4…	2.1	1.47	1.74	0.00298319	0.0208823	0.0626469
MF	GO:0008233	peptidase activity	386	12	C4B63_101g15,C4B63_19g207,C4B63_19g218,C4B63_19g219,C4B63_19g221,C4B63_19g225,C4B63_19g227,C4B63_19g230,C4B63_28g70,C4B63_2g445,C4B63_2g446,C4B63_44g221,	3.1	2.16	2.33	0.00947082	0.0430652	0.198887
MF	GO:0008135	translation factor activity, RNA binding	128	6	C4B63_13g152,C4B63_13g153,C4B63_13g154,C4B63_4g188,C4B63_63g7,C4B63_85g83,	4.7	3.26	3.49	0.0102536	0.0430652	0.215326
BP	GO:0006790	sulfur compound metabolic process	70	4	C4B63_113g41,C4B63_113g42,C4B63_16g17,C4B63_19g43,	5.7	3.97	4.26	0.0180625	0.125342	0.415438
MF	GO:0003723	RNA binding	425	12	C4B63_13g152,C4B63_13g153,C4B63_13g154,C4B63_206g13,C4B63_23g29,C4B63_2g331,C4B63_45g126,C4B63_4g188,C4B63_4g356,C4B63_63g7,C4B63_85g83,C4B63_9g235,	2.8	1.96	2.1	0.019071	0.0667484	0.40049
BP	GO:0005975	carbohydrate metabolic process	110	5	C4B63_20g170,C4B63_22g311,C4B63_35g125,C4B63_79g87,C4B63_7g361,	4.5	3.16	3.36	0.0210151	0.125342	0.483347
BP	GO:0006520	cellular amino acid metabolic process	239	8	C4B63_101g3,C4B63_101g5,C4B63_19g43,C4B63_20g153,C4B63_3g1104,C4B63_42g202,C4B63_42g203,C4B63_7g438,	3.3	2.33	2.47	0.0217985	0.125342	0.501366
MF	GO:0005198	structural molecule activity	254	8	C4B63_22g172,C4B63_26g263,C4B63_48g134,C4B63_7g241,C4B63_7g242,C4B63_7g243,C4B63_7g244,C4B63_7g245,	3.1	2.19	2.31	0.0299483	0.089845	0.628915
BP	GO:0016071	mRNA metabolic process	50	3	C4B63_175g16,C4B63_17g130,C4B63_206g13,	6	4.17	4.46	0.034932	0.160687	0.803435
BP	GO:0006575	cellular modified amino acid metabolic process	25	2	C4B63_113g41,C4B63_113g42,	8	5.56	6.04	0.0496972	0.190506	1
P-value cutoff: 0.05
GO slim terms
BP: Biological Process; CC: cellular component; MF: Molecular Function
